# *Zea Lip*: An atlas of glycerolipid profiles across leaf development in maize

**DOI:** 10.64898/2026.05.07.723536

**Authors:** Karla A. Juárez Núñez, Guillaume Lobet, Nirwan Tandukar, Eric Jadidzadeh, Asher Pasha, Nicholas J. Provart, James B. Holland, Rubén Rellán-Álvarez, Allison C. Barnes

## Abstract

Lipids are the predominant building blocks of plant membranes and are essential for plant growth and development. They are crucial for survival during times of stress as lipids are involved in multiple signaling pathways, and their relative abundances can change in response to environmental factors. To better characterize the lipid composition of the vital food crop maize, we generated a comprehensive glycerolipid atlas using ultra-high-performance liquid chromatography coupled with quadrupole time-of-flight mass spectrometry. We surveyed the lipid profiles of three different maize genotypes: B73, a temperate inbred; CML312, a subtropical inbred; and Palomero Toluqueño, an open-pollinated variety from the Mexican highlands. We collected leaf samples from 4 developmental stages and 6 leaves. From one growth stage, we also sampled along with three leaf zones: base, center, and tip. The genotype and leaf number were the major drivers of lipid differences. Phosphatidylcholine, lysophosphatidylcholine, and triacylglycerol genotypic differences were particularly high. We generated an eFP browser to be integrated into the maize genome browser, as well as a separate web interface to easily browse and compare lipid levels across tissues and genotypes, available at https://bar.utoronto.ca/~dev/efp_maize_lipid/cgi-bin/efpWeb.cgi and https://rrellan.shinyapps.io/Zea-Lip/respectively.

**SIGNIFICANCE STATEMENT:** This work creates a spatial map of lipids in maize leaves across four growth stages for three genotypes: a lowland, a sub-tropical, and a highland. The resources generated here will directly benefit both the maize and lipid communities by creating a large dataset that can be used to generate new hypotheses in understanding lipid metabolism and environmental responses in maize.
