## Supplementary material for "*Zea Lip*: An atlas of glycerolipid profiles across leaf development in maize": Table S1

### Sheet: Table S1. Maize leaves of the g
Leaf zone	Leaf number	Days after sowing	Plants sampled
Along	4	28	2
	5	28	2
	7†	28	2
	4	40	2
	5	40	2
	7	40	2
	9†	40	2
	4	50	2
	5	50	2
	7	50	2
	9	50	2
	11	50	2
	13	50	2¶
Base	5§	58	1
	7	58	2
	9	58	2
	11	58	2
	13	58	2
Center	5†	58	2ǂ
	7	58	2
	9	58	2
	11	58	2
	13	58	2
Tip	5§	58	1
	7	58	2
	9	58	2
	11	58	2
	13	58	2
Supplemental Table 1. Maize leaves of the genotypes B73, CML312, and PT sampled for lipid profiling.
†Only the genotypes CML312 and PT were sampled.
ǂ Only one replicate was collected from the genotype CML312.
§ Only the genotypes CML312 and B73 were sampled.
¶ Only one replicate was collected from the genotype PT.
