## Supplementary material for "*Zea Lip*: An atlas of glycerolipid profiles across leaf development in maize": Table S2

### Sheet: Table S2.  Internal standards o
Lipid standard	Purchased from	Concentration stock (mg/ mL)	Weight/ Volume	Diluted in	Volume in QC mix (μL)
22:1 Cholesterol ester (add to MTBE)	Nu-Chek	100	100 mg	1 mL chloroform	60
PE (17:0/ 17:0)	Avanti Polar Lipids	1.5	3 mg	2 mL chloroform:methanol 70:30	90
PG (18:0/ 17:0)	Avanti Polar Lipids	4.5	4.5 mg	1 mL chloroform:methanol 70:30	120
PC (17:0/ 0:0)	Avanti Polar Lipids	7.5	7.5 mg	1 mL methanol	12
C17 Sphingosine	Avanti Polar Lipids	0.5	3 mg	6 mL ethanol	40
C17 Ceramide	Avanti Polar Lipids	1	4 mg	4 mL methanol	45
SM (d18:1/ 17:0)	Avanti Polar Lipids	0.3	3 mg	10 mL ethanol	120
Palmitic acid (d3)	CDN isotopes	50	10 mg	200 μL chloroform:methanol 70:30	90
PC (12:0/ 13:0)	Avanti Polar Lipids	0.1	as it comes from vendor		360
Cholesterol (d7)	Avanti Polar Lipids	5.2	as it comes from vendor		360
TG(17:0/ 17:1/ 17:0) d5	Avanti Polar Lipids	0.5	1 g	2 mL chloroform	45
DG (12:0/ 12:0/ 0:0)	Avanti Polar Lipids	1	as it comes from vendor		180
DG (18:1/ 2:0/ 0:0)	Avanti Polar Lipids	2	as it comes from vendor		540
MG (17:0/ 0:0/ 0:0)	Avanti Polar Lipids	1	as it comes from vendor		360
PE (17:1/ 0:0)	Avanti Polar Lipids	1	90 μL	360 μL chloroform	45
Supplemental Table 2. Internal standards of the QC Mix for UHPLC-QTOF MS/MS.
The volume in QC mix indicated in the last column is mixed in a total volume of 82.5 mL in methanol. The final QC mix was sonicated for 5 min.
