## Supplementary material for "*Zea Lip*: An atlas of glycerolipid profiles across leaf development in maize": Table S3

### Sheet: Table S3. MS1 mz-rt library fro
Common Name	MS1 m/z	RT (min)
Acylcarnitine C8:0 [M+H]+_CXTATJFJDMJMIY-CYBMUJFWSA-N	288.217	0.55
Acylcarnitine C8:1 [M+H]+_YMIVWYONPRZBEJ-LXKVQUBZSA-N	286.201	0.52
Acylcarnitine C10:0 [M+H]+_LZOSYCMHQXPBFU-UHFFFAOYSA-N	316.248	0.591
Acylcarnitine C10:1 [M+H]+_GOOOCIIXFLVRAG-UHFFFAOYSA-N	314.233	0.59
Acylcarnitine C12:0 [M+H]+_FUJLYHJROOYKRA-QGZVFWFLSA-N	344.28	0.74
Acylcarnitine C14:2 [M+H]+_HXOGMKPCIDSSKJ-NKBLVAAJSA-N	368.279	0.76
Acylcarnitine C16:0 [M+H]+_XOMRRQXKHMYMOC-OAQYLSRUSA-N	400.342	1.586
Acylcarnitine C18:0 [M+H]+_FNPHNLNTJNMAEE-UHFFFAOYSA-N	428.373	2.34
Acylcarnitine C18:1 [M+H]+_HITOYGLMAFIRNI-YSESTWPTSA-N	426.358	1.743
Acylcarnitine C18:2 [M+H]+_MJLXQSQYKZWZCB-DQFWFXSYSA-N	424.342	1.329
Acylcarnitine C18:3 [M+H]+_DFVGGGHKDAHYIU-UHMZJXMFSA-N	422.327	1.13
CE (16:1) [M+Na]+_HODJWNWCVNUPAQ-FSAOOAOSSA-N	645.558	10.333
CE (16:1) [M+NH4]+_HODJWNWCVNUPAQ-FSAOOAOSSA-N	640.603	10.342
CE (18:1) [M+Na]+_RJECHNNFRHZQKU-RMUVNZEASA-N	673.589	10.88
CE (18:1) [M+NH4]+_RJECHNNFRHZQKU-RMUVNZEASA-N	668.634	10.872
CE (18:2) [M+Na]+_NAACPBBQTFFYQB-LJAITQKLSA-N	671.574	10.4
CE (18:2) [M+NH4]+_NAACPBBQTFFYQB-LJAITQKLSA-N	666.618	10.4
CE (18:3) [M+Na]+_FYMCIBHUFSIWCE-WVXFKAQASA-N	669.558	9.985
CE (18:3) [M+NH4]+_FYMCIBHUFSIWCE-WVXFKAQASA-N	664.603	9.985
CE (20:3) [M+Na]+_MLPRJPSMAFZPLA-PJSAOELNSA-N	697.589	10.574
CE (20:3) [M+NH4]+_MLPRJPSMAFZPLA-PJSAOELNSA-N	692.634	10.491
CE (20:4) [M+Na]+_IMXSFYNMSOULQS-BEDFLICRSA-N	695.574	10.159
CE (20:4) [M+NH4]+_IMXSFYNMSOULQS-BEDFLICRSA-N	690.618	10.151
CE (20:5) [M+Na]+_XZFUGMCJZFRBKF-JIKDAPOUSA-N	693.558	9.711
CE (20:5) [M+NH4]+_XZFUGMCJZFRBKF-JIKDAPOUSA-N	688.603	9.72
CE (22:1) [M+Na]+ iSTD_SQHUGNAFKZZXOT-JWTURFAQSA-N	729.652	11.726
CE (22:1) [M+NH4]+ iSTD_SQHUGNAFKZZXOT-JWTURFAQSA-N	724.697	11.726
CE (22:6) [M+Na]+_VOEVEGPMRIYYKC-HNJOWPRISA-N	719.574	9.894
CE (22:6) [M+NH4]+_VOEVEGPMRIYYKC-HNJOWPRISA-N	714.618	9.902
Ceramide (d18:1/23:0) [M+H]+_NAJHAHQNQCNWOP-PUYNVXOJSA-N	636.629	7.963
Ceramide (d18:1/23:0) [M+H-H2O]+_NAJHAHQNQCNWOP-PUYNVXOJSA-N	618.618	7.963
Ceramide (d18:1/23:0) [M+Na]+_NAJHAHQNQCNWOP-PUYNVXOJSA-N	658.611	7.963
Ceramide (d40:1) [M+H]+_KEPQASGDXIEOIL-GLQCRSEXSA-N	622.613	7.647
Ceramide (d40:1) [M+H-H2O]+_KEPQASGDXIEOIL-GLQCRSEXSA-N	604.603	7.647
Ceramide (d40:1) [M+Na]+_KEPQASGDXIEOIL-GLQCRSEXSA-N	644.595	7.647
Ceramide (d42:1) [M+H]+_ZJVVOYPTFQEGPH-AUTSUKAISA-N	650.645	8.269
Ceramide (d42:1) [M+H-H2O]+_ZJVVOYPTFQEGPH-AUTSUKAISA-N	632.634	8.278
Ceramide (d42:1) [M+Na]+_ZJVVOYPTFQEGPH-AUTSUKAISA-N	672.626	8.269
Ceramide (d42:2) [M+H]+_VJSBNBBOSZJDKB-KPEYJIHVSA-N	648.629	7.615
Ceramide (d42:2) [M+H-H2O]+_VJSBNBBOSZJDKB-KPEYJIHVSA-N	630.618	7.615
Ceramide (d42:2) [M+Na]+_VJSBNBBOSZJDKB-KPEYJIHVSA-N	670.611	7.615
Ceramide C17 [M+H]+ iSTD_ICWGMOFDULMCFL-QKSCFGQVSA-N	552.535	5.947
Ceramide C17 [M+H-H2O]+ iSTD_ICWGMOFDULMCFL-QKSCFGQVSA-N	534.524	5.947
Ceramide C17 [M+Na]+ iSTD_ICWGMOFDULMCFL-QKSCFGQVSA-N	574.517	5.955
Cholesterol [M-H2O+H]+_HVYWMOMLDIMFJA-DPAQBDIFSA-N	369.352	4.861
Cholesterol d7 [M-H2O+H]+ iSTD_HVYWMOMLDIMFJA-IFAPJKRJSA-N	376.395	4.811
CSH_posESI #001	752.586	3.965
CSH_posESI #002	719.57	4.554
CSH_posESI #003	805.619	4.82
CSH_posESI #004	780.611	5.416
CSH_posESI #006	896.787	10.151
CSH_posESI #015	279.162	3.443
CSH_posESI #017	549.485	10.408
CSH_posESI #022	615.489	6.345
CSH_posESI #025	970.787	9.645
CSH_posESI #027	391.29	3.443
CSH_posESI #031	958.806	9.729
CSH_posESI #033	872.538	4.637
CSH_posESI #034	896.54	4.778
CSH_posESI #036	858.601	4.853
CSH_posESI #037	858.598	5.582
CSH_posESI #040	865.529	5.035
CSH_posESI #041	430.38	5.226
CSH_posESI #042	900.57	5.566
CSH_posESI #043	893.559	5.657
CSH_posESI #046	1542.64	5.491
CSH_posESI #056	694.681	8.27
CSH_posESI #057	738.66	8.94
CSH_posESI #058	951.814	10.333
CSH_posESI #061	748.539	5.193
CSH_posESI #062	1542.18	5.499
CSH_posESI #079	959.878	11.578
CSH_posESI #081	951.778	11.212
CSH_posESI #091	902.7	7
CSH_posESI #098	813.64	9.512
CSH_posESI #100	1567.59	5.019
CSH_posESI #103	766.571	4.869
CSH_posESI #104	764.675	9.007
CSH_posESI #106	790.574	5.284
CSH_posESI #109	929.831	10.889
CSH_posESI #116	885.678	9.38
CSH_posESI #117	915.814	10.673
CSH_posESI #121	933.864	11.578
CSH_posESI #122	1475.15	5.035
CSH_posESI #124	864.528	5.135
CSH_posESI #125	865.672	9.62
CSH_posESI #127	960.824	10.084
CSH_posESI #130	903.656	6.694
CSH_posESI #134	895.722	10.474
CSH_posESI #137	816.703	9.139
CSH_posESI #141	899.75	11.213
CSH_posESI #142	435.323	3.443
CSH_posESI #155	824.569	5.649
CSH_posESI #156	803.546	3.443
CSH_posESI #159	832.584	5.557
CSH_posESI #164	841.671	9.977
CSH_posESI #165	1583.13	5.549
CSH_posESI #168	1172.86	5.06
CSH_posESI #170	867.687	10.035
CSH_posESI #176	551.503	10.822
CSH_posESI #187	601.518	10.483
CSH_posESI #192	973.801	9.795
CSH_posESI #196	897.732	10.822
CSH_posESI #197	876.685	6.652
CSH_posESI #201	369.352	10.4
CSH_posESI #203	925.763	11.229
CSH_posESI #205	381.299	3.161
CSH_posESI #211	893.703	10.076
CSH_posESI #212	1538.62	5.019
CSH_posESI #214	931.847	11.22
CSH_posESI #215	808.738	10.167
CSH_posESI #230	848.541	5.035
CSH_posESI #231	838.514	5.035
CSH_posESI #232	1162.85	5.491
CSH_posESI #261	1516.13	5.019
CSH_posESI #268	1573.19	5.649
CSH_posESI #270	627.533	4.902
CSH_posESI #275	887.563	4.902
CSH_posESI #282	577.518	10.831
CSH_posESI #284	1201.88	5.649
CSH_posESI #285	876.572	5.649
CSH_posESI #286	1159.84	5.019
CSH_posESI #288	577.517	4.853
CSH_posESI #290	866.542	5.657
CSH_posESI #293	776.58	4.837
CSH_posESI #296	603.533	4.994
CSH_posESI #298	603.533	10.839
CSH_posESI #301	850.558	5.475
CSH_posESI #303	874.552	5.143
CSH_posESI #304	1533.11	5.533
CSH_posESI #307	872.536	4.927
CSH_posESI #308	878.591	6.146
CSH_posESI #310	1017.94	10.4
CSH_posESI #336	663.453	10.391
CSH_posESI #359	663.453	10.88
CSH_posESI #362	867.544	5.483
CSH_posESI #363	792.568	5.549
CSH_posESI #364	854.698	7.299
CUDA (pos) iSTD [M+H]+_HPTJABJPZMULFH-UHFFFAOYSA-N	341.28	0.782
DG (12:0/12:0/0:0) [M+Na]+ iSTD_OQQOAWVKVDAJOI-VWLOTQADSA-N	479.371	4.256
DG (12:0/12:0/0:0) [M+NH4]+ iSTD_OQQOAWVKVDAJOI-VWLOTQADSA-N	474.415	4.256
DG (18:1/2:0/0:0) [M+Na]+ iSTD_PWTCCMJTPHCGMS-YRBAHSOBSA-N	421.292	3.178
DG (18:1/2:0/0:0) [M+NH4]+ iSTD_PWTCCMJTPHCGMS-YRBAHSOBSA-N	416.337	3.178
DG (32:1) [M+NH4]+_XEQQGHISHUGMIP-ASUORMEESA-N	584.525	6.144
DG (32:1) [M+Na]+_XEQQGHISHUGMIP-ASUORMEESA-N	589.481	6.143
DG (34:1) [M+Na]+_YEJYLHKQOBOSCP-OZKTZCCCSA-N	617.512	6.892
DG (34:1) [M+NH4]+_YEJYLHKQOBOSCP-OZKTZCCCSA-N	612.556	6.892
DG (34:2) [M+NH4]+_SVXWJFFKLMLOHO-YAIZGCQRSA-N	610.541	6.275
DG (34:2) [M+Na]+_SVXWJFFKLMLOHO-YAIZGCQRSA-N	615.496	6.27
DG (34:3) [M+NH4]+_BHGPPCIWDXQOMA-IXDOJJAKSA-N	608.525	5.686
DG (36:1) [M+NH4]+_SAEPUUXWQQNLGN-LVVMQYBKSA-N	640.588	7.47
DG (36:2) [M+Na]+_AFSHUZFNMVJNKX-LLWMBOQKSA-N	643.527	6.95
DG (36:2) [M+NH4]+_AFSHUZFNMVJNKX-LLWMBOQKSA-N	638.572	6.95
DG (36:3) [M+Na]+_BLZVZPYMHLXLHG-JOBMVARSSA-N	641.511	6.42
DG (36:3) [M+NH4]+_BLZVZPYMHLXLHG-JOBMVARSSA-N	636.556	6.42
DG (36:4) [M+NH4]+_MQGBAQLIFKSMEM-ZHARMHCNSA-N	634.54	5.815
DG (36:4) [M+Na]+_MQGBAQLIFKSMEM-ZHARMHCNSA-N	639.496	5.823
DG (36:5) [M+NH4]+_PGXBELQFNRPKBC-WBVIKXMWSA-N	632.525	5.65
DG (38:0) [M+NH4]+_IQNYOCFHHRCMKY-KDXMTYKHSA-N	670.609	7.94
DG (38:3) [M+NH4]+_ADXAWIIUCSQOAS-SMJOZILHSA-N	664.588	6.972
DG (38:3) [M+Na]+_ADXAWIIUCSQOAS-SMJOZILHSA-N	669.565	6.974
DG (38:5) [M+Na]+_GRGDLDNREYVILP-CNWVQWJYSA-N	665.512	6.262
DG (38:5) [M+NH4]+_GRGDLDNREYVILP-CNWVQWJYSA-N	660.556	6.246
DG (38:6) [M+Na]+_YDVDXUYJFQLPEG-CTHJWPIASA-N	663.496	5.732
DG (38:6) [M+NH4]+_YDVDXUYJFQLPEG-CTHJWPIASA-N	658.54	5.723
Gal-Gal-Cer(d18:1/16:0) or Lactosylceramide(d18:1/16:0) [M+H]+_HLIJNIKSBCIDGO-QKLMXXKVSA-N or HLIJNIKSBCIDGO-NLXPYQMASA-N	862.625	4.795
Gal-Gal-Cer(d18:1/16:0) or Lactosylceramide(d18:1/16:0) [M+Na]+_HLIJNIKSBCIDGO-QKLMXXKVSA-N or HLIJNIKSBCIDGO-NLXPYQMASA-N	884.607	4.778
GlcCer (d40:1) [M+H]+_QMYGQSYNQBLKGY-YAEABVQUSA-N	784.666	6.984
GlcCer (d40:1) [M+H-H2O]+_QMYGQSYNQBLKGY-YAEABVQUSA-N	766.655	6.984
GlcCer (d40:1) [M+Na]+_QMYGQSYNQBLKGY-YAEABVQUSA-N	806.648	6.984
GlcCer (d42:1) [M+H]+_SNVYJLGKALMFOP-MOLROICHSA-N	812.697	7.63
GlcCer (d42:1) [M+H-H2O]+_SNVYJLGKALMFOP-MOLROICHSA-N	794.687	7.63
GlcCer (d42:1) [M+Na]+_SNVYJLGKALMFOP-MOLROICHSA-N	834.679	7.63
GlcCer (d42:2) [M+H]+_WBOZIXHPUPAOIA-RBELZSLISA-N	810.682	6.959
GlcCer (d42:2) [M+H-H2O]+_WBOZIXHPUPAOIA-RBELZSLISA-N	792.671	6.959
GlcCer (d42:2) [M+Na]+_WBOZIXHPUPAOIA-RBELZSLISA-N	832.664	6.959
Lactosylceramide (d18:1/24:1(15Z)) [M+H]+_MKOKWBRPIBQYJJ-LWQSSKHKSA-N	972.735	6.685
Lactosylceramide (d18:1/24:1(15Z)) [M+Na]+_MKOKWBRPIBQYJJ-LWQSSKHKSA-N	994.716	6.693
LPC (14:0) [M+H]+_VXUOFDJKYGDUJI-OAQYLSRUSA-N	468.309	0.981
LPC (15:0) [M+H]+_RJZVWDTYEWCUAR-JOCHJYFZSA-N	482.324	1.206
LPC (16:0) [M+H]+_ASWBNKHCZGQVJV-HSZRJFAPSA-N	496.339	1.486
LPC (16:1) [M+H]+_LFUDDCMNKWEORN-ZXEGGCGDSA-N	494.324	1.097
LPC (17:0) [M+H]+ iSTD_SRRQPVVYXBTRQK-XMMPIXPASA-N	510.355	1.843
LPC (17:1) [M+H]+_LPMGFNAQZPADDZ-FJIRUFBNSA-N	508.34	1.345
LPC (18:0) [M+H]+_IHNKQIMGVNPMTC-RUZDIDTESA-N	524.371	2.258
LPC (18:1) [M+H]+_YAMUFBLWGFFICM-PTGWMXDISA-N	522.355	1.644
LPC (18:2) [M+H]+_SPJFYYJXNPEZDW-FTJOPAKQSA-N	520.34	1.238
LPC (18:3) [M+H]+_WKQNRCYKYCKESD-YVHLTTHBSA-N	518.324	0.981
LPC (20:0) [M+H]+_UATOAILWGVYRQS-HHHXNRCGSA-N	552.402	3.062
LPC (20:1) [M+H]+_GJTDRNFWIDPARY-GTPZACKGSA-N	550.386	2.407
LPC (20:2) [M+H]+_YYQVCMMXPIJVHY-ZOIJLGJPSA-N	548.371	1.818
LPC (20:3) [M+H]+_BBNHCUBQEQJHIG-FZZJNMCHSA-N	546.355	1.428
LPC (20:4) [M+H]+_GOMVPVRDBLLHQC-VEJNOCSESA-N	544.34	1.205
LPC (20:5) [M+H]+_PDIGSOAOQOXRDU-WJPZTBRDSA-N	542.324	0.964
LPC (22:4) [M+H]+_ZOJBSSVHFSBHMP-JJJSWPRASA-N	572.371	1.661
LPC (22:5) [M+H]+_YBUXFQUGNPBZPS-YNBHEIDWSA-N	570.355	1.312
LPC (22:6) [M+H]+_LSOWKZULVQWMLY-APPDJCNMSA-N	568.34	1.155
LPC (o-16:0) [M+H]+_VLBPIWYTPAXCFJ-DEOSSOPVSA-N	482.361	1.752
LPC (p-16:0) or LPC (o-16:1) [M+H]+_HTZINLFNXLXRBC-CQLBIITFSA-N	480.345	1.694
LPC (p-18:0) or LPC (o-18:1) [M+H]+_	508.376	1.909
LPE (17:1) [M+H]+ iSTD_LNJNONCNASQZOB-HEDKFQSOSA-N	466.293	1.354
MG (17:0/0:0/0:0) [M+H]+ iSTD_SVUQHVRAGMNPLW-UHFFFAOYSA-N	345.3	3.045
MG (17:0/0:0/0:0) [M+Na]+ iSTD_SVUQHVRAGMNPLW-UHFFFAOYSA-N	367.282	3.053
MG (17:0/0:0/0:0) [M+NH4]+ iSTD_SVUQHVRAGMNPLW-UHFFFAOYSA-N	362.327	3.053
PC (16:0/9:0(CHO)) [M+H]+_PPTNNIINSOQWCE-WJOKGBTCSA-N	650.439	2.374
PC (25:0) [M+H]+ iSTD_FCTBVSCBBWKZML-WJOKGBTCSA-N	636.46	3.51
PC (28:0) [M+H]+_CITHEXJVPOWHKC-UUWRZZSWSA-N	678.506	4.239
PC (30:0) [M+H]+_RFVFQQWKPSOBED-PSXMRANNSA-N	706.538	4.811
PC (30:1) [M+H]+_ANKCYRKQDLQXGL-MRDDHZETSA-N	704.523	4.322
PC (31:0) [M+H]+_NPGWXTIWUUFYAB-DIPNUNPCSA-N	720.554	5.11
PC (31:1) [M+H]+_QFVHCMLUKNHDSH-WTWBAFHPSA-N	718.534	4.82
PC (32:0) [M+H]+_KILNVBDSWZSGLL-KXQOOQHDSA-N	734.569	5.425
PC (32:1) [M+H]+_QIBZFHLFHCIUOT-NPBIGWJUSA-N	732.553	4.878
PC (32:2) [M+H]+_GPWHCUUIQMGELX-VHQDNGOZSA-N	730.538	4.438
PC (32:3) [M+H]+_UXEFXNOSLOCOLX-ZCHSEWAGSA-N	728.522	4.811
PC (33:0) [M+H]+_FHENRYRLCPXONH-LDLOPFEMSA-N	748.585	5.64
PC (33:1) [M+H]+_OFRWLQSOUIZELQ-VEAYGOGPSA-N	746.57	5.185
PC (33:2) [M+H]+_SBNDHGBVMZMSNL-UESLNCBNSA-N	744.554	4.721
PC (34:0) [M+H]+_PZNPLUBHRSSFHT-RRHRGVEJSA-N	762.6	6.072
PC (34:1) [M+H]+_WTJKGGKOPKCXLL-VYOBOKEXSA-N	760.59	5.499
PC (34:2) [M+H]+_JLPULHDHAOZNQI-ZTIMHPMXSA-N	758.575	5.019
PC (34:2) [M+Na]+_JLPULHDHAOZNQI-ZTIMHPMXSA-N	780.553	5.027
PC (34:3) [M+H]+_VKVSSDKCKXJFIM-AFYHZPHLSA-N	756.551	4.571
PC (34:4) [M+H]+_YWDDIWXKFJEMKF-JTZVLWBESA-N	754.538	4.355
PC (35:1) [M+H]+_MFHIZGSSDZJFKD-IYEJTHTFSA-N	774.601	5.806
PC (35:2) [M+H]+_MJWAVUYQCBFFHQ-WESJWMGVSA-N	772.585	5.3
PC (35:3) [M+H]+_AYXGHIQPMDYMJC-AHMBLZLYSA-N	770.569	4.861
PC (35:4) [M+H]+_OROZWUJCDDCYAU-IPUAOQJZSA-N	768.554	4.637
PC (36:1) [M+H]+_ATHVAWFAEPLPPQ-VRDBWYNSSA-N	788.616	6.146
PC (36:2) [M+H]+_SNKAWJBJQDLSFF-NVKMUCNASA-N	786.6	5.649
PC (36:3) A [M+H]+_BXRLDROZWDUSGM-ZRYFCQOPSA-N	784.585	5.085
PC (36:3) B [M+H]+_WZCLAXMADUBPSG-RIXBAXMTSA-	784.585	5.184
PC (36:4) A [M+H]+_NKQPOVROGSWLTO-NVPMBMBWSA-N	782.569	4.637
PC (36:4) B [M+H]+_IIZPXYDJLKNOIY-JXPKJXOSSA-N	782.572	4.927
PC (36:4) C [M+H]+_IIZPXYDJLKNOIY-JXPKJXOSSA-N	782.569	5.491
PC (36:5) A [M+H]+_SUZYROYNFNQALJ-MHEIZRSESA-N	780.554	4.264
PC (36:5) B [M+H]+_SUZYROYNFNQALJ-MHEIZRSESA-N	780.554	4.546
PC (36:6) [M+H]+_SPWBDEZMKCRQSX-NGPPOSSDSA-N	778.538	4.231
PC (37:2) [M+H]+_MCZUABDVGPPWPM-HJTCUGKVSA-N	800.616	5.972
PC (37:3) [M+H]+_OOYQEEUUQRMQKL-JUUDQZDJSA-N	798.6	5.425
PC (37:4) [M+H]+_QRPUCJXFPYFTMB-FBFLODOBSA-N	796.585	5.234
PC (37:6) [M+H]+_GEINPYKZLFHHIL-HEXXMCQTSA-N	792.554	4.496
PC (38:2) [M+H]+_KXXLFCAPKGRXBT-FMJYHZMHSA-N	814.632	6.222
PC (38:3) [M+H]+_KNNHXKQRTYEWCA-HYYWERRFSA-N	812.614	5.814
PC (38:4) A [M+H]+_PSVRFUPOQYJOOZ-QNPWAGBNSA-N	810.6	5.549
PC (38:4) B [M+H]+_DNYKSJQVBCVGOF-LCKGXUDJSA-N	810.6	6.146
PC (38:5) A [M+H]+_SUACBSWYGWBPFC-GPUJSUHJSA-N	808.585	4.969
PC (38:5) B [M+H]+_YLWBKBDNHWQEFU-YJXJLLHLSA-N	808.585	5.168
PC (38:6) A [M+H]+_PLZBTDKJYHXIEW-DZUXOTHRSA-N	806.569	4.778
PC (38:6) B [M+H]+_PLZBTDKJYHXIEW-DZUXOTHRSA-N	806.565	5.25
PC (38:6) C [M+H]+_PLZBTDKJYHXIEW-DZUXOTHRSA-N	806.565	4.64
PC (38:7) [M+H]+_BNNUJTATKJXKJP-XCDHYEIISA-N	804.554	4.314
PC (39:6) [M+H]+_QMCWOGICYCFNBF-BWHZRABLSA-N	820.585	5.027
PC (40:4) [M+H]+_FHUAYOMRHXZKHT-JUGJLYODSA-N	838.632	6.005
PC (40:5) A [M+H]+_IJTJDJOOHZVSAC-NDRUHXFFSA-N	836.616	5.574
PC (40:5) B [M+H]+_SFESOYFQZQJCOY-FXYWPAEZSA-N	836.616	5.806
PC (40:6) A [M+H]+_KZSXWBSDQDXESU-PPEVQBTRSA-N	834.601	5.151
PC (40:6) B [M+H]+_TYRTWVKQVGNGSZ-RGBTVBCDSA-N	834.601	5.376
PC (40:7) [M+H]+_BPUROMFCPFGBOT-ZEGPSQTJSA-N	832.585	4.837
PC (40:8) [M+H]+_SIMZOWLEIOYZJX-VRCXRDLJSA-N	830.569	4.413
PC (42:5) [M+H]+_APYSSUSAYQRESE-VZWUYPTESA-N	864.645	6.072
PC (42:6) [M+H]+_DSVRMAGYENFTLY-GDDYDVMSSA-N	862.631	5.773
PC (o-32:0) [M+H]+_SVWBXNAUENUONE-LDLOPFEMSA-N	720.59	5.814
PC (o-34:0) [M+H]+_ZKTXOJMFIAILJG-VQJSHJPSSA-N	748.62	6.478
PC (p-32:0) or PC (o-32:1) [M+H]+_KEVGQWGZKKFGDC-MCBGMKGZSA-N	718.574	5.723
PC (p-32:1) or PC (o-32:2) [M+H]+_FZMYLOBGNYZPQO-QLSONYGBSA-N	716.563	4.91
PC (p-34:0) or PC (o-34:1) [M+H]+_QCGUXAIDEOWPBV-SNKLRXETSA-N	746.606	5.864
PC (p-34:1) or PC (o-34:2) A [M+H]+_MBRHHFWRXQYYAN-JEPFLRBFSA-N	744.591	5.392
PC (p-34:1) or PC (o-34:2) B [M+H]+_KMNVIRCHUMQGHD-RCINKDPXSA-N	744.591	5.79
PC (p-34:2) or PC (o-34:3) [M+H]+_QEWRXEALGMKRGP-MZWPLUPDSA-N	742.574	5.292
PC (p-36:1) or PC (o-36:2) [M+H]+_ZYLPVUZBZNMVMR-ZBBHDILGSA-N	772.621	5.939
PC (p-36:2) or PC (o-36:3) [M+H]+_DIHWZUCEXWUHOD-IIVNATNGSA-N	770.606	5.45
PC (p-36:3) or PC (o-36:4) [M+H]+_PYVYDRMXPDZRIS-FINMKEMFSA-N	768.59	5.284
PC (p-36:4) or PC (o-36:5) [M+H]+_RWVKPDIHPPTVRQ-HWGQMOSASA-N	766.576	5.184
PC (p-38:2) or PC (o-38:3) [M+H]+_VXNFJZDUQIFCMO-WCXGAVHKSA-N	798.636	6.212
PC (p-38:3) or PC (o-38:4) [M+H]+_GWBOVQHRCURSPU-QMFAPAEZSA-N	796.621	5.931
PC (p-38:4) or PC (o-38:5) A [M+H]+_YPAPIRJFGNBODV-AMFPDOHCSA-N	794.606	5.334
PC (p-38:4) or PC (o-38:5) B [M+H]+_DYFGXBAIDOATAE-DSLLYOFSSA-N	794.605	5.823
PC (p-38:5) or PC (o-38:6) [M+H]+_FAKYQMLQEAQOLK-LHZZQLRFSA-N	792.59	5.234
PC (p-40:1) or PC (o-40:2) [M+H]+_IAVIYOOCANBIJO-DZWPKMMWSA-N	828.684	6.637
PC (p-40:3) or PC (o-40:4) [M+H]+_RDNHPNJCALITSY-MBZSPAKGSA-N	824.653	6.586
PC (p-40:4) or PC (o-40:5) [M+H]+_UWNFEVACEPZILS-RNNLSGHUSA-N	822.637	5.947
PC (p-40:5) or PC (o-40:6) [M+H]+_KUHMJRMPHBRAMY-DDURNVNNSA-N	820.621	5.74
PC (p-40:6) or PC (o-40:7) A [M+H]+_XUVCLJCZWPTAIO-OAKHYACESA-N	818.606	5.16
PC (p-40:6) or PC (o-40:7) B [M+H]+_FMBYBTSZVHUJMV-DIVFMYBRSA-N	818.606	5.625
PC (p-40:7) or PC (o-40:8) [M+H]+_PWAHARWXEAMNGK-VCDFOAEJSA-N	816.59	5.085
PC (p-42:3) or PC (o-42:4) [M+H]+_WSHCLKDGQAEXNQ-MRGADFHSSA-N	852.686	7.224
PC (p-42:4) or PC (o-42:5) [M+H]+_NLEDXBSUDVLSEN-UFFJXODHSA-N	850.669	6.569
PC (p-42:5) or PC (o-42:6) [M+H]+_QZMFOSCFDWPISC-KQHSIIGPSA-N	848.651	6.022
PC (p-44:4) or PC (o-44:5) [M+H]+_CEZAZXUWDFPTTE-FHIJIHMSSA-N	878.7	7.191
PC (p-44:5) or PC (o-44:6) [M+H]+_	876.684	7.084
PE (17:0/17:0) [M+H]+ iSTD_YSFFAUPDXKTJMR-DIPNUNPCSA-N	720.554	6.262
PE (34:2) [M+H]+_HBZNVZIRJWODIB-NHCUFCNUSA-N	716.525	5.184
PE (36:1) [M+H]+_JQKOHRZNEOQNJE-ZZEZOPTASA-N	746.57	6.337
PE (36:4) [M+H]+_KZLUVTCXBFEIFJ-XGLJQOENSA-N	740.518	5.25
PE (38:4) [M+H]+_ANRKEHNWXKCXDB-BHFWLYLHSA-N	768.556	5.723
PE (38:6) [M+H]+_LFGBKOUQHCWBQI-BZGLIJSBSA-N	764.523	4.927
PE (p-34:1) or PE (o-34:2) [M+H]+_SMPXBIVJXNXOAL-PRWZWGSOSA-N	702.54	6.16
PE (p-36:2) or PE (o-36:3) [M+H]+_CFANDHZPOSNKNO-UDHSZFGOSA-N	728.56	6.146
PE (p-36:4) or PE (o-36:5) [M+H]+_ADWDFBQPQIEGRZ-XBICFDGKSA-N	724.528	5.376
PE (p-38:4) or PE (o-38:5) [M+H]+_ZTZQZGHJLWFLFQ-VZBWJDOASA-N	752.559	6.03
PE (p-38:5) or PE (o-38:6) [M+H]+_IQSPCSIULMCRPM-ZAJUHDLGSA-N	750.544	5.433
PE (p-40:5) or PE (o-40:6) [M+H]+_HHQFKPJXVYWLLJ-ABYSKWQHSA-N	778.574	6.047
SM (d30:1) [M+H]+_HZCLJRFPXMKWHR-FEBLJDHQSA-N	647.512	3.634
SM (d32:0) [M+H]+_MJAFYELZQYPMQG-MPQUPPDSSA-N	677.559	4.347
SM (d32:1) [M+H]+_KYICBZWZQPCUMO-PSALXKTOSA-N	675.544	4.148
SM (d32:2) [M+H]+_PEJGMBUENJSLLH-RHAKMSQVSA-N	673.528	3.717
SM (d33:1) [M+H]+_LQINJRUGTUOHGS-YPDYIYJKSA-N	689.559	4.438
SM (d34:0) [M+H]+_QHZIGNLCLJPLCU-QPPIDDCLSA-N	705.591	4.96
SM (d34:1) [M+H]+_RWKUXQNLWDTSLO-GWQJGLRPSA-N	703.577	4.737
SM (d34:2) [M+H]+_YLWSJLLZUHSIEA-CKSUKHGVSA-N	701.56	4.247
SM (d35:1) [M+H]+ iSTD_YMQZQHIESOAPQH-JXGHDCMNSA-N	717.591	5.052
SM (d36:0) [M+H]+_JCELSEVNSMXGKA-IOLBBIBUSA-N	733.622	5.607
SM (d36:1) [M+H]+_LKQLRGMMMAHREN-YJFXYUILSA-N	731.608	5.383
SM (d36:2) [M+H]+_NBEADXWAAWCCDG-QDDWGVBQSA-N	729.592	4.837
SM (d36:3) [M+H]+_YMTVMVYOUDDTQJ-UOMMIRHQSA-N	727.575	4.38
SM (d37:1) [M+H]+_HAFQHLHNPJDAGB-MAJDXUCPSA-N	745.622	5.715
SM (d38:0) [M+H]+_UGRZESKDAPEULH-ACEXITHZSA-N	761.653	6.287
SM (d38:1) [M+H]+_AADLTHQNYQJHQV-SVLGDMRNSA-N	759.639	6.055
SM (d38:2) [M+H]+_MDRFMTLYKHBJTF-NQYLGBTJSA-N	757.621	5.475
SM (d39:1) [M+H]+_YXSZOBWVQJIWNE-LUJNSPTCSA-N	773.653	6.395
SM (d39:2) [M+H]+_SDUGEKJCGFHJRC-IYXZHQORSA-N	771.638	5.823
SM (d40:0) [M+H]+_FONAXCRWZQFJHY-JCGOJSMZSA-N	789.684	6.959
SM (d40:1) [M+H]+_FJJANLYCZUNFSE-QVMKKYBKSA-N	787.67	6.718
SM (d40:2) [M+H]+ A_FOULCGVQZYQEQM-DNXGLLHMSA-N	785.653	6.038
SM (d40:2) [M+H]+ B_VBFKEZGCUWHGSK-ADSSWVSQSA-N	785.653	6.146
SM (d41:1) [M+H]+_SXZWBNWTCVLZJN-NMIJJABPSA-N	801.683	7.05
SM (d41:2) [M+H]+_JBDGKEXQKCCQFK-JWQIMADESA-N	799.669	6.461
SM (d42:0) [M+H]+_SMJLGESYPKPRNU-CRCOQUFZSA-N	817.716	7.605
SM (d42:1) [M+H]+_QEDPUVGSSDPBMD-XTAIVQBESA-N	815.701	7.374
SM (d42:2) [M+H]+ A_DACOGJMBYLZYDH-GXJPFUDISA-N	813.687	6.685
SM (d42:2) [M+H]+ B_DACOGJMBYLZYDH-GXJPFUDISA-N	813.686	6.809
SM (d42:3) [M+H]+_TXFLWJQVQCDUDZ-BRUGZULGSA-N	811.666	6.13
SM (d43:1) [M+H]+_LXMARZYBSFYVSY-KUQVZNNZSA-N	829.716	7.597
SM (d43:2) [M+H]+ A_PBROMOQAZGFDHQ-GPQOMLTASA-N	827.7	6.901
SM (d43:2) [M+H]+ B_BJXQFQDUJVIUAH-XSFBYAMLSA-N	827.7	7.008
SM (d44:2) [M+H]+_YXEXWUZHFGYOHJ-UOJCCMJYSA-N	841.716	7.332
Sphingosine (d17:1) [M+H]+ iSTD_RBEJCQPPFCKTRZ-LHMZYYNSSA-N	286.274	1.047
TG (14:0/14:0/14:0) [M+Na]+_DUXYWXYOBMKGIN-UHFFFAOYSA-N	745.632	9.43
TG (14:0/14:0/14:0) [M+NH4]+_DUXYWXYOBMKGIN-UHFFFAOYSA-N	740.676	9.43
TG (17:0/17:1/17:0) [M+Na]+ d5 iSTD_OWYYELCHNALRQZ-ADIIQMQPSA-N	874.788	11.005
TG (17:0/17:1/17:0) [M+NH4]+ d5 iSTD_OWYYELCHNALRQZ-ADIIQMQPSA-N	869.832	11.005
TG (40:0) [M+NH4]+_XTHFMIVZMLNNFC-RRHRGVEJSA-N	712.642	9.1
TG (40:0) [M+Na]+_XTHFMIVZMLNNFC-RRHRGVEJSA-N	717.597	9.1
TG (40:1) [M+Na]+_GKTDXHXZBFIZJU-OIJJMQLXSA-N	715.584	8.379
TG (40:1) [M+NH4]+_GKTDXHXZBFIZJU-OIJJMQLXSA-N	710.63	8.384
TG (42:0) [M+Na]+_DUXYWXYOBMKGIN-UHFFFAOYSA-N	745.629	9.64
TG (42:1) [M+NH4]+_PMWOTNASJLOLJE-BNQAGZCGSA-N	738.661	8.969
TG (42:1) [M+Na]+_PMWOTNASJLOLJE-BNQAGZCGSA-N	743.616	8.967
TG (42:2) [M+NH4]+_IDWYMMYRNPSLDA-NNBKTNTFSA-N	736.645	8.467
TG (42:2) [M+Na]+_IDWYMMYRNPSLDA-NNBKTNTFSA-N	741.6	8.467
TG (42:3) [M+NH4]+_JNMDCUOOYCRSIP-WLFVLELZSA-N	734.626	8.24
TG (42:3) [M+Na]+_JNMDCUOOYCRSIP-WLFVLELZSA-N	739.582	8.24
TG (44:0) [M+NH4]+_UXWDTZNNQVHGSG-UHFFFAOYSA-N	768.704	10.13
TG (44:0) [M+Na]+_UXWDTZNNQVHGSG-UHFFFAOYSA-N	773.659	10.13
TG (44:1) [M+Na]+_OUKDNADVOQVFAR-NBTXLFQMSA-N	771.647	9.455
TG (44:1) [M+NH4]+_OUKDNADVOQVFAR-NBTXLFQMSA-N	766.692	9.455
TG (44:2) [M+NH4]+_LJXSUVSRRMQRRA-WHTYERKGSA-N	764.676	9.029
TG (44:2) [M+Na]+_LJXSUVSRRMQRRA-WHTYERKGSA-N	769.632	9.033
TG (46:0) [M+NH4]+_JWVXCFSNEOMSHH-UHFFFAOYSA-N	796.739	10.383
TG (46:1) [M+Na]+_RSDIQTNCDWUNDP-VHXPQNKSSA-N	799.679	9.944
TG (46:1) [M+NH4]+_RSDIQTNCDWUNDP-VHXPQNKSSA-N	794.723	9.944
TG (46:2) [M+Na]+_XUEMVUXNOCIHLG-MOFPORNTSA-N	797.663	9.512
TG (46:2) [M+NH4]+_XUEMVUXNOCIHLG-MOFPORNTSA-N	792.708	9.512
TG (46:3) [M+Na]+_YCZHBUHPOJGNKX-YLZDBGKXSA-N	795.647	9.065
TG (46:3) [M+NH4]+_YCZHBUHPOJGNKX-YLZDBGKXSA-N	790.69	9.065
TG (46:4) A [M+NH4]+_QCZQFGBWINSNLX-ABMSJQPUSA-N	788.677	8.8
TG (46:4) A [M+Na]+_QCZQFGBWINSNLX-ABMSJQPUSA-N	793.632	8.8
TG (48:0) [M+Na]+_PVNIQBQSYATKKL-UHFFFAOYSA-N	829.726	10.798
TG (48:0) [M+NH4]+_PVNIQBQSYATKKL-UHFFFAOYSA-N	824.77	10.806
TG (48:1) [M+Na]+_FEKLSEFRUGWUOS-DLOIZKPKSA-N	827.71	10.392
TG (48:1) [M+NH4]+_FEKLSEFRUGWUOS-DLOIZKPKSA-N	822.755	10.4
TG (48:2) [M+Na]+_RUOVJPPUXXFZPC-YZEIBMOJSA-N	825.694	9.985
TG (48:2) [M+NH4]+_RUOVJPPUXXFZPC-YZEIBMOJSA-N	820.739	9.993
TG (48:3) [M+Na]+_SKGWNZXOCSYJQL-BUTYCLJRSA-N	823.679	9.546
TG (48:3) [M+NH4]+_SKGWNZXOCSYJQL-BUTYCLJRSA-N	818.723	9.546
TG (48:4) [M+NH4]+_GRAMQDDTGXQCSO-ZJPFCMILSA-N	816.705	9.34
TG (48:4) [M+Na]+_GRAMQDDTGXQCSO-ZJPFCMILSA-N	821.66	9.34
TG (49:0) [M+Na]+_TTWJTJMWHOYBPQ-ANFMRNGASA-N	843.741	10.972
TG (49:0) [M+NH4]+_TTWJTJMWHOYBPQ-ANFMRNGASA-N	838.786	10.939
TG (49:1) [M+Na]+_VYYGQDOPVVYUKW-UKFBYESTSA-N	841.726	10.607
TG (49:1) [M+NH4]+_VYYGQDOPVVYUKW-UKFBYESTSA-N	836.77	10.599
TG (49:2) [M+Na]+_QZYSUBAQYSVFNX-PSMULLBHSA-N	839.712	10.217
TG (49:2) [M+NH4]+_QZYSUBAQYSVFNX-PSMULLBHSA-N	834.755	10.176
TG (49:3) [M+Na]+_DIGMYZZFQSIQBD-PNLKURBTSA-N	837.694	9.803
TG (49:3) [M+NH4]+_DIGMYZZFQSIQBD-PNLKURBTSA-N	832.739	9.794
TG (50:0) [M+Na]+_MARPCPMDFOPPJX-UHFFFAOYSA-N	857.757	11.204
TG (50:0) [M+NH4]+_MARPCPMDFOPPJX-UHFFFAOYSA-N	852.802	11.212
TG (50:1) [M+Na]+_YHMDGPZOSGBQRH-YYSBDVFPSA-N	855.741	10.806
TG (50:1) [M+NH4]+_YHMDGPZOSGBQRH-YYSBDVFPSA-N	850.786	10.822
TG (50:2) [M+Na]+_QEZWFCZNHWUARW-XQCAQTCHSA-N	853.726	10.424
TG (50:2) [M+NH4]+_QEZWFCZNHWUARW-XQCAQTCHSA-N	848.77	10.424
TG (50:3) [M+Na]+_UFHNZOACKFBCOM-YXKNDSBASA-N	851.71	10.018
TG (50:3) [M+NH4]+_UFHNZOACKFBCOM-YXKNDSBASA-N	846.755	10.018
TG (50:4) [M+Na]+_PVMBAGXWHHZKFP-JMPJWMFJSA-N	849.694	9.629
TG (50:4) [M+NH4]+_PVMBAGXWHHZKFP-JMPJWMFJSA-N	844.739	9.629
TG (50:5) [M+Na]+_AFTBPUXZTDLRSP-UDQIKIEDSA-N	847.679	9.24
TG (50:5) [M+NH4]+_AFTBPUXZTDLRSP-UDQIKIEDSA-N	842.723	9.24
TG (50:6) [M+NH4]+_YVQKDEFVOZTZOA-PVNINVEQSA-N	840.703	9.18
TG (50:6) [M+Na]+_YVQKDEFVOZTZOA-PVNINVEQSA-N	845.66	9.18
TG (51:1) [M+Na]+_OZAXLAGNPZMZAD-BOEMPQCLSA-N	869.757	10.947
TG (51:1) [M+NH4]+_OZAXLAGNPZMZAD-BOEMPQCLSA-N	864.802	10.956
TG (51:2) [M+Na]+_NSNSZGBCOIKUBU-SZOKBDNISA-N	867.741	10.624
TG (51:2) [M+NH4]+_NSNSZGBCOIKUBU-SZOKBDNISA-N	862.786	10.624
TG (51:3) [M+Na]+_ISSGPXMQOMAFMJ-DMGKHJLRSA-N	865.726	10.259
TG (51:3) [M+NH4]+_ISSGPXMQOMAFMJ-DMGKHJLRSA-N	860.77	10.25
TG (51:4) [M+Na]+_IIRQXNVLAXQEKB-KBEZCZBDSA-N	863.71	9.877
TG (51:4) [M+NH4]+_IIRQXNVLAXQEKB-KBEZCZBDSA-N	858.753	9.877
TG (51:5) [M+NH4]+_DYYKLAQWCNBXRJ-UNZGPCCPSA-N	856.735	9.77
TG (52:0) [M+Na]+_SDNYRTVJOFMYIW-OIVUAWODSA-N	885.788	11.578
TG (52:0) [M+NH4]+_SDNYRTVJOFMYIW-OIVUAWODSA-N	880.833	11.577
TG (52:1) [M+Na]+_NPCZZYKITFKRQZ-RFBIWTDZSA-N	883.773	11.212
TG (52:1) [M+NH4]+_NPCZZYKITFKRQZ-RFBIWTDZSA-N	878.817	11.22
TG (52:2) [M+Na]+_TXMWKTABZBAJCW-QLHBUVOUSA-N	881.757	10.822
TG (52:2) [M+NH4]+_TXMWKTABZBAJCW-QLHBUVOUSA-N	876.802	10.8314
TG (52:3) [M+Na]+_DQXQIWIQYYEGLG-MMWLGPPDSA-N	879.741	10.474
TG (52:3) [M+NH4]+_DQXQIWIQYYEGLG-MMWLGPPDSA-N	874.786	10.474
TG (52:4) [M+Na]+_WHSWXEYWNPTUPW-HNJDVRDNSA-N	877.726	10.093
TG (52:4) [M+NH4]+_WHSWXEYWNPTUPW-HNJDVRDNSA-N	872.77	10.101
TG (52:5) [M+Na]+_CQZAAIKPSLHIBC-KDJOUNIJSA-N	875.71	9.728
TG (52:5) [M+NH4]+_CQZAAIKPSLHIBC-KDJOUNIJSA-N	870.755	9.728
TG (52:6) [M+Na]+_SSOSFUDNINFYLJ-KIYGNKBKSA-N	873.694	9.35
TG (52:6) [M+NH4]+_SSOSFUDNINFYLJ-KIYGNKBKSA-N	868.739	9.35
TG (53:1) [M+Na]+_WWJIBIGWKGFVAQ-JNSYTQKUSA-N	897.788	11.37
TG (53:1) [M+NH4]+_WWJIBIGWKGFVAQ-JNSYTQKUSA-N	892.833	11.353
TG (53:2) [M+Na]+_RSINITWKVQRWSZ-RFVLVDBCSA-N	895.773	11.021
TG (53:2) [M+NH4]+_RSINITWKVQRWSZ-RFVLVDBCSA-N	890.817	11.013
TG (53:3) [M+Na]+_ZNQBEJJYVJSZLM-LEDQTTRKSA-N	893.757	10.657
TG (53:3) [M+NH4]+_ZNQBEJJYVJSZLM-LEDQTTRKSA-N	888.802	10.648
TG (53:4) [M+Na]+_BMSDHYZLQWTKSQ-LSJAAEOESA-N	891.741	10.284
TG (53:4) [M+NH4]+_BMSDHYZLQWTKSQ-LSJAAEOESA-N	886.786	10.318
TG (53:5) [M+Na]+_QHYAATSKYBYSLG-BXDFBOBBSA-N	889.726	9.902
TG (53:5) [M+NH4]+_QHYAATSKYBYSLG-BXDFBOBBSA-N	884.77	9.902
TG (54:0) [M+NH4]+_KKBWDSMULWDHME-UHFFFAOYSA-N	908.858	11.92
TG (54:0) [M+Na]+_KKBWDSMULWDHME-UHFFFAOYSA-N	913.812	11.92
TG (54:1) [M+Na]+_YFFIQXNTTVSKJC-NZEOUKRFSA-N	911.804	11.578
TG (54:1) [M+NH4]+_YFFIQXNTTVSKJC-NZEOUKRFSA-N	906.848	11.577
TG (54:2) [M+Na]+_WUUWGORPQFKFQN-XDVOZUNOSA-N	909.788	11.221
TG (54:2) [M+NH4]+_WUUWGORPQFKFQN-XDVOZUNOSA-N	904.833	11.22
TG (54:3) [M+Na]+_PHYFQTYBJUILEZ-IUPFWZBJSA-N	907.773	10.889
TG (54:3) [M+NH4]+_PHYFQTYBJUILEZ-IUPFWZBJSA-N	902.817	10.857
TG (54:4) [M+Na]+_BRLGHZXETDWABO-NOFIOOQLSA-N	905.757	10.516
TG (54:4) [M+NH4]+_BRLGHZXETDWABO-NOFIOOQLSA-N	900.802	10.491
TG (54:5) [M+Na]+_VVEBTVMJPTZDHO-YQFZQLSNSA-N	903.741	10.118
TG (54:5) [M+Na]+_VVEBTVMJPTZDHO-YQFZQLSNSA-N	903.741	10.333
TG (54:5) [M+NH4]+_OEJXMJPFOHYSIU-GRLFFVHSSA-N	898.786	10.126
TG (54:5) [M+NH4]+_OEJXMJPFOHYSIU-GRLFFVHSSA-N	898.786	10.342
TG (54:6) [M+Na]+_HBOQXIRUPVQLKX-BBWANDEASA-N	901.726	9.745
TG (54:6) [M+Na]+_HBOQXIRUPVQLKX-BBWANDEASA-N	901.726	9.96
TG (54:6) [M+NH4]+_CDNDFDKFZBPPFW-AXJGXPKFSA-N	896.77	9.745
TG (54:6) [M+NH4]+_CDNDFDKFZBPPFW-AXJGXPKFSA-N	896.77	9.968
TG (54:8) [M+Na]+_BMPVTDWOWBNPJU-NYRSPQLFSA-N	897.694	8.94
TG (54:8) [M+NH4]+_BMPVTDWOWBNPJU-NYRSPQLFSA-N	892.739	8.957
TG (56:1) [M+Na]+_OCYFAHIHWCVZKS-FHSLLVMSSA-N	939.835	11.851
TG (56:1) [M+NH4]+_OCYFAHIHWCVZKS-FHSLLVMSSA-N	934.88	11.851
TG (56:2) [M+Na]+_PDEQUPGHMOMBFC-FYEHETCMSA-N	937.819	11.577
TG (56:2) [M+NH4]+_PDEQUPGHMOMBFC-FYEHETCMSA-N	932.864	11.577
TG (56:3) [M+Na]+_QXMHHXQBBKDSSL-BAQZNRHJSA-N	935.804	11.221
TG (56:3) [M+NH4]+_QXMHHXQBBKDSSL-BAQZNRHJSA-N	930.848	11.22
TG (56:4) [M+Na]+_YONCDTJKIZDSKQ-IYASBODOSA-N	933.788	10.955
TG (56:4) [M+NH4]+_YONCDTJKIZDSKQ-IYASBODOSA-N	928.833	10.897
TG (56:5) [M+Na]+_UHEJWASONFIROS-YPSHDQQVSA-N	931.773	10.764
TG (56:5) [M+NH4]+_UHEJWASONFIROS-YPSHDQQVSA-N	926.817	10.781
TG (56:6) [M+Na]+_ZTNDRFCABXFVMY-WJTCTALZSA-N	929.757	10.325
TG (56:6) [M+NH4]+_ZTNDRFCABXFVMY-WJTCTALZSA-N	924.802	10.342
TG (56:7) [M+Na]+_DODZUDCYRVWEOJ-GKZBLMSTSA-N	927.741	9.96
TG (56:7) [M+NH4]+_DODZUDCYRVWEOJ-GKZBLMSTSA-N	922.786	9.968
TG (56:8) [M+Na]+_UBGUHMDKBGQUND-VPFWBQFRSA-N	925.726	9.769
TG (56:8) [M+NH4]+_UBGUHMDKBGQUND-VPFWBQFRSA-N	920.77	9.76
TG (56:9) [M+NH4]+_HTODETRMAVZETG-GOCHBVGNSA-N	918.75	9.48
TG (56:9) [M+Na]+_HTODETRMAVZETG-GOCHBVGNSA-N	923.706	9.48
TG (57:1) [M+NH4]+_QLQFCWUGYPUXFE-MKFPQRGTSA-N	948.886	12
TG (57:2) [M+NH4]+_OQPANTOJGGHRCB-OEIGHXOUSA-N	946.872	11.88
TG (58:1) [M+Na]+_OWZMHFAFGQCCNI-FBXRAONGSA-N	967.866	11.992
TG (58:1) [M+NH4]+_OWZMHFAFGQCCNI-FBXRAONGSA-N	962.911	11.992
TG (58:10) [M+Na]+_GXWBCAVCOMAOHT-VMCJOIRWSA-N	949.726	9.396
TG (58:10) [M+NH4]+_GXWBCAVCOMAOHT-VMCJOIRWSA-N	944.77	9.405
TG (58:2) [M+Na]+_NFQQJRGJJVQGAV-MEADVOAOSA-N	965.851	11.859
TG (58:2) [M+NH4]+_NFQQJRGJJVQGAV-MEADVOAOSA-N	960.895	11.851
TG (58:3) [M+Na]+_RFMSTHTUAZETPD-JJPHLYBUSA-N	963.835	11.602
TG (58:3) [M+NH4]+_RFMSTHTUAZETPD-JJPHLYBUSA-N	958.88	11.602
TG (58:4) [M+Na]+ A_CCKRHDUCFMOBKX-AAINFQTBSA-N	961.819	11.27
TG (58:4) [M+NH4]+ A_CCKRHDUCFMOBKX-AAINFQTBSA-N	956.864	11.245
TG (58:6) [M+Na]+_GSNFRUMSEHHPSY-LCXCSEBNSA-N	957.788	10.69
TG (58:6) [M+NH4]+_GSNFRUMSEHHPSY-LCXCSEBNSA-N	952.833	10.673
TG (58:8) [M+Na]+_KWIGMCRWEINBIR-HUPVKWKYSA-N	953.757	10.192
TG (58:8) [M+NH4]+_KWIGMCRWEINBIR-HUPVKWKYSA-N	948.802	10.167
TG (58:9) [M+Na]+_RVXFSLZMZOFGEQ-SWIIBWKZSA-N	951.741	9.794
TG (58:9) [M+NH4]+_RVXFSLZMZOFGEQ-SWIIBWKZSA-N	946.786	9.794
TG (59:2) [M+NH4]+_ONQVFVNCAXIZPA-OEIGHXOUSA-N	974.903	12
TG (59:3) [M+NH4]+_GFWCWSZOZVIVJH-ZIURWEIWSA-N	972.887	11.89
TG (60:11) [M+NH4]+_MDADRLWXQATSON-ULPPZGOQSA-N	970.786	9.645
TG (60:2) [M+Na]+_QPNVLDQSHXVPMG-JMYPUKFOSA-N	993.882	11.992
TG (60:2) [M+NH4]+_QPNVLDQSHXVPMG-JMYPUKFOSA-N	988.927	11.992
TG (60:3) [M+NH4]+_IJOXAPFYWITIHW-KUBXGBLDSA-N	986.903	11.95
TG (60:4) [M+NH4]+_WECVQMVSEHWZQR-ULZSGHTGSA-N	984.888	11.78
TG (60:4) [M+Na]+_WECVQMVSEHWZQR-ULZSGHTGSA-N	989.842	11.78
TG (60:6) [M+Na]+_ZMJSZQBPVUGYMY-KUCWVPRQSA-N	985.811	11.27
TG (62:3) [M+NH4]+_QSEFCNRWIMUGOX-QFXJXGHKSA-N	1014.93	12.04
TG (62:4) [M+NH4]+_AHXIACCOHSVLRP-ULZSGHTGSA-N	1012.92	11.94
TG (64:4) [M+NH4]+_IABPCCHORNRSBT-ULZSGHTGSA-N	1040.95	12.04
