## Supplementary material for "*Zea Lip*: An atlas of glycerolipid profiles across leaf development in maize": Table S5

### Sheet: Supplemental Table 2
Table S5. Annotation Score of Identified Lipids
	A,B,C- different isomers
	Identification level (A; B; C)- (A) standard or NMR; (B(i)) confident match based on MS/MS and (B(ii)) confident match using in-silico MS/MS approaches and (B(iii)) partial match based on MS/MS and (C(i)) confident match based on MSn and (C(ii)) confident match using in-silico MSn approaches and (C(iii)) partial match based on MSn; (D) MS only
	Peak no.	Ret. Time	Putative metabolite name	Adduct	Metabolite Class	Mol formula	ES(+) Theor m/z	ES(+) Found m/z	Identification level (A-D)
	2549	1.08	Acylcarnitine 12:1; [M]+	[M]+	Fatty Acyl	C19H37NO4	343.272	342.264	B(ii)
	8424	10.44	CE (20:3) [M+Na]+_MLPRJPSMAFZPLA-PJSAOELNSA-N	[M+Na]+	Sterols	C47H78NaO2	697.589	697.592	B(ii)
	8310	10.33	CE (20:3) [M+NH4]+_MLPRJPSMAFZPLA-PJSAOELNSA-N	[M+NH4]+	Sterols	C47H82NO2	692.634	692.634	B(ii)
	8312	10.28	CE (20:3) [M+NH4]+_MLPRJPSMAFZPLA-PJSAOELNSA-N	[M+NH4]+	Sterols	C47H82NO2	692.634	692.635	B(ii)
	8258	10.02	CE (20:4) [M+NH4]+_IMXSFYNMSOULQS-BEDFLICRSA-N	[M+NH4]+	Sterols	C47H80NO2	690.618	690.618	B(ii)
	5549	5.15	Cer[NS] 36:3; Cer[NS](d18:2/18:1); [M+H]+	[M+H]+	Sphingolipids	C36H68NO3	562.519	562.519	B(ii)
	6155	5.77	Cer[NS] 38:3; Cer[NS](d18:2/20:1); [M+H]+	[M+H]+	Sphingolipids	C38H72NO3	590.5507	590.549	B(ii)
	5388	5.97	Ceramide C17 [M+H]+ iSTD_ICWGMOFDULMCFL-QKSCFGQVSA-N	[M+H]+	Sphingolipids	C35H70NO3	552.528	552.536	B(ii)
	5015	5.97	Ceramide C17 [M+H-H2O]+ iSTD_ICWGMOFDULMCFL-QKSCFGQVSA-N	[M+H-H2O]+	Sphingolipids	C35H68NO3	534.528	534.525	B(ii)
	5816	5.97	Ceramide C17 [M+Na]+ iSTD_ICWGMOFDULMCFL-QKSCFGQVSA-N	[M+Na]+	Sphingolipids	C35H69NaO3	574.518	574.517	B(ii)
	2892	4.88	Cholesterol [M-H2O+H]+_HVYWMOMLDIMFJA-DPAQBDIFSA-N	[M+H]+	Sterols	C27H45O	369.352	369.352	B(ii)
	2988	4.86	Cholesterol d7 [M-H2O+H]+ iSTD_HVYWMOMLDIMFJA-IFAPJKRJSA-N	[M+H-H2O]+	Sterols	C27H38D7O	376.396	376.395	B(ii)
	2541	0.79	CUDA (pos) iSTD [M+H]+_HPTJABJPZMULFH-UHFFFAOYSA-N	[M+H]+	Fatty Acyl	C19H37N2O3	34015	341.28	A
	4386	4.21	DG (12:0/12:0/0:0) [M+Na]+ iSTD_OQQOAWVKVDAJOI-VWLOTQADSA-N	[M+Na]+	Glycerolipids	C27H52NaO5	479.371	479.39	B(ii)
	4231	4.28	DG (12:0/12:0/0:0) [M+NH4]+ iSTD_OQQOAWVKVDAJOI-VWLOTQADSA-N	[M+NH4]+	Glycerolipids	C27H56NO5	474.4153	474.416	B(ii)
	3700	3.19	DG (18:1/2:0/0:0) [M+Na]+ iSTD_PWTCCMJTPHCGMS-YRBAHSOBSA-N	[M+Na]+	Glycerolipids	C23H42NaO5	421.57	421.293	B(ii)
	3646	3.19	DG (18:1/2:0/0:0) [M+NH4]+ iSTD_PWTCCMJTPHCGMS-YRBAHSOBSA-N	[M+NH4]+	Glycerolipids	C23H46NO5	416.627	416.338	B(ii)
	6876	6.86	DG (34:1) [M+Na]+_YEJYLHKQOBOSCP-OZKTZCCCSA-N	[M+Na]+	Glycerolipids	C37H70NaO5	617.511	617.512	B(ii)
	6736	6.87	DG (34:1) [M+NH4]+_YEJYLHKQOBOSCP-OZKTZCCCSA-N	[M+NH4]+	Glycerolipids	C37H74NO5	612.556	612.559	B(ii)
	7312	6.99	DG (36:2) [M+NH4]+_AFSHUZFNMVJNKX-LLWMBOQKSA-N	[M+NH4]+	Glycerolipids	C39H76NO5	638.572	638.579	B(ii)
	7392	6.42	DG (36:3) [M+Na]+_BLZVZPYMHLXLHG-JOBMVARSSA-N	[M+Na]+	Glycerolipids	C39H70NaO5	641.511	641.515	B(ii)
	7343	5.9	DG (36:4) [M+Na]+_MQGBAQLIFKSMEM-ZHARMHCNSA-N	[M+Na]+	Glycerolipids	C39H68NaO5	639.496	639.496	B(ii)
	6669	6.41	DG 34:2; DG(16:0/18:2); [M+NH4]+	[M+NH4]+	Glycerolipids	C37H72NO5	610.54	610.541	B(ii)
	6612	5.9	DG 34:3; DG(16:0/18:3); [M+NH4]+	[M+NH4]+	Glycerolipids	C37H70NO5	608.525	608.526	B(ii)
	6555	5.62	DG 34:4; DG(16:1/18:3); [M+NH4]+	[M+NH4]+	Glycerolipids	C37H68NO5	606.509	606.512	B(ii)
	7262	6.61	DG 36:3; DG(18:0/18:3); [M+NH4]+	[M+NH4]+	Glycerolipids	C39H74NO5	636.556	636.56	B(ii)
	7231	5.91	DG 36:4; DG(18:2/18:2); [M+NH4]+	[M+NH4]+	Glycerolipids	C39H72NO5	634.54	634.541	B(ii)
	7200	5.43	DG 36:5; DG(18:2/18:3); [M+NH4]+	[M+NH4]+	Glycerolipids	C39H70NO5	632.525	632.525	B(ii)
	7154	5.02	DG 36:6; DG(18:3/18:3); [M+NH4]+	[M+NH4]+	Glycerolipids	C39H68NO5	630.509	630.509	B(ii)
	14851	5.43	DGDG 32:0; DGDG(16:0/16:0); [M+NH4]+	[M+H]+	Glycerolipids	C47H92NO15	910.65	910.646	B(ii)
	14784	4.94	DGDG 32:1; DGDG(16:0/16:1); [M+NH4]+	[M+H]+	Glycerolipids	C47H90NO15	908.63	908.63	B(ii)
	15647	6.12	DGDG 34:0; DGDG(16:0/18:0); [M+NH4]+	[M+H]+	Glycerolipids	C49H96NO15	938.7	938.679	B(ii)
	15591	5.53	DGDG 34:1; DGDG(16:0/18:1); [M+NH4]+	[M+H]+	Glycerolipids	C49H90NO15	933.25	936.662	B(ii)
	15528	5.07	DGDG 34:2; DGDG(16:0/18:2); [M+NH4]+	[M+H]+	Glycerolipids	C49H92NO15	934.64	934.648	B(ii)
	15376	4.19	DGDG 34:4; DGDG(16:1/18:3); [M+NH4]+	[M+NH4]+	Glycerolipids	C49H88NO15	930.615	930.615	B(ii)
	15377	4.46	DGDG 34:4; DGDG(16:1/18:3); [M+NH4]+	[M+NH4]+	Glycerolipids	C49H88NO15	930.615	930.616	B(ii)
	15348	3.86	DGDG 34:5; DGDG(16:2/18:3); [M+NH4]+	[M+NH4]+	Glycerolipids	C49H82NO15	925.15	928.602	B(ii)
	16307	6.2	DGDG 36:1; DGDG(18:0/18:1); [M+NH4]+	[M+NH4]+	Glycerolipids	C51H94NO15	960.66	964.693	B(ii)
	16246	5.7	DGDG 36:2; DGDG(18:0/18:2); [M+NH4]+	[M+NH4]+	Glycerolipids	C51H96NO15	962.68	962.678	B(ii)
	16196	5.26	DGDG 36:3; DGDG(18:0/18:3); [M+NH4]+	[M+NH4]+	Glycerolipids	C51H94NO15	960.66	960.665	B(ii)
	16138	4.7	DGDG 36:4; DGDG(18:1/18:3); [M+NH4]+	[M+NH4]+	Glycerolipids	C51H92NO15	958.646	958.646	B(ii)
	16047	3.97	DGDG 36:6; DGDG(18:3/18:3); [M+NH4]+	[M+H]+	Glycerolipids	C51H88NO15	954.615	954.647	B(ii)
	16939	6.3	DGDG 38:2; DGDG(20:0/18:2); [M+NH4]+	[M+NH4]+	Glycerolipids	C53H100NO15	990.709	990.709	B(ii)
	16808	4.81	DGDG 38:5; DGDG(20:1/18:4); [M+NH4]+	[M+NH4]+	Glycerolipids	C53H94NO15	984.66	984.662	B(ii)
	16757	4.42	DGDG 38:6; DGDG(18:3/20:3); [M+NH4]+	[M+NH4]+	Glycerolipids	C53H92NO15	982.64	982.646	B(ii)
	17444	7	DGDG 40:2; DGDG(22:0/18:2); [M+NH4]+	[M+NH4]+	Glycerolipids	C55H104NO15	1018.74	1018.74	B(ii)
	17921	7.61	DGDG 42:2; DGDG(24:0/18:2); [M+NH4]+	[M+NH4]+	Glycerolipids	C57H108NO15	1046.77	1046.77	B(ii)
	17924	7.78	DGDG 42:2; DGDG(24:0/18:2); [M+NH4]+	[M+NH4]+	Glycerolipids	C57H108NO15	1046.77	1046.79	B(ii)
	17903	7.14	DGDG 42:3; DGDG(24:0/18:3); [M+NH4]+	[M+NH4]+	Glycerolipids	C57H106NO15	1044.76	1044.76	B(ii)
	18391	8.15	DGDG 44:2; DGDG(26:0/18:2); [M+NH4]+	[M+NH4]+	Glycerolipids	C59H112NO15	1074.8	1074.8	B(ii)
	18392	8.3	DGDG 44:2; DGDG(26:0/18:2); [M+NH4]+	[M+H]+	Glycerolipids	C59H112NO15	1074.8	1074.82	B(ii)
	10681	6.98	GlcCer (d40:1) [M+H]+_QMYGQSYNQBLKGY-YAEABVQUSA-N	[M+H]+	Sphingolipids	C46H90NO8	784.666	784.661	B(ii)
	8392	4.51	GlcCer[NS] 34:3; GlcCer[NS](d18:2/16:1); [M+H]+	[M+H]+	Sphingolipids	C40H74NO8	696.541	696.54	B(ii)
	8891	5.22	GlcCer[NS] 36:3; GlcCer[NS](d18:2/18:1); [M+H]+	[M+H]+	Sphingolipids	C42H78NO8	724.572	724.572	B(ii)
	8893	5.17	GlcCer[NS] 36:3; GlcCer[NS](d18:2/18:1); [M+H]+	[M+H]+	Sphingolipids	C42H78NO8	724.572	724.574	B(ii)
	9654	5.82	GlcCer[NS] 38:3; GlcCer[NS](d18:2/20:1); [M+H]+	[M+H]+	Sphingolipids	C44H82NO8	752.604	752.605	B(ii)
	10503	6.44	GlcCer[NS] 40:3; GlcCer[NS](d18:2/22:1); [M+H]+	[M+H]+	Sphingolipids	C46H86NO8	780.635	780.635	B(ii)
	10505	6.51	GlcCer[NS] 40:3; GlcCer[NS](d18:2/22:1); [M+H]+	[M+H]+	Sphingolipids	C46H86NO8	780.635	780.635	B(ii)
	11554	7.09	GlcCer[NS] 42:3; GlcCer[NS](d18:2/24:1); [M+H]+	[M+H]+	Sphingolipids	C48H90NO8	808.666	808.666	B(ii)
	4614	1.48	LPC (16:0) [M+H]+_ASWBNKHCZGQVJV-HSZRJFAPSA-N	[M+H]+	Glycerophospholipids	C24H51NO7P	496.34	496.34	B(ii)
	4751	1.84	LPC (17:0) [M+H]+ iSTD_SRRQPVVYXBTRQK-XMMPIXPASA-N	[M+H]+	Glycerophospholipids	C25H53NO7P	510.355	510.356	B(ii)
	4907	2.28	LPC (18:0) [M+H]+_IHNKQIMGVNPMTC-RUZDIDTESA-N	[M+H]+	Glycerophospholipids	C26H55NO7P	524.371	524.373	B(ii)
	4876	1.63	LPC (18:1) [M+H]+_YAMUFBLWGFFICM-PTGWMXDISA-N	[M+H]+	Glycerophospholipids	C26H53NO7P	522.355	522.356	B(ii)
	4856	1.22	LPC (18:2) [M+H]+_SPJFYYJXNPEZDW-FTJOPAKQSA-N	[M+H]+	Glycerophospholipids	C26H51NO7P	520.34	520.342	B(ii)
	4835	0.96	LPC (18:3) [M+H]+_WKQNRCYKYCKESD-YVHLTTHBSA-N	[M+H]+	Glycerophospholipids	C26H49NO7P	518.324	518.325	B(ii)
	5279	2.41	LPC (20:1) [M+H]+_GJTDRNFWIDPARY-GTPZACKGSA-N	[M+H]+	Glycerophospholipids	C28H57NO7P	550.387	550.387	B(ii)
	4591	1.31	LysoPC 16:1; [M+H]+	[M+H]+	Glycerophospholipids	C24H49NO7P	494.324	494.326	B(ii)
	4877	1.5	LysoPC 18:1; [M+H]+	[M+H]+	Glycerophospholipids	C26H53NO7P	522.355	522.356	B(ii)
	4857	1.13	LysoPC 18:2; [M+H]+	[M+H]+	Glycerophospholipids	C26H51NO7P	520.34	520.34	B(ii)
	4170	1.35	LPE (17:1) [M+H]+ iSTD_LNJNONCNASQZOB-HEDKFQSOSA-N	[M+H]+	Glycerophospholipids	C22H45NO7P	466.293	466.293	B(ii)
	4271	1.25	LysoPE 18:2; [M+H]+	[M+H]+	Glycerophospholipids	C23H45NO7P	478.293	478.295	B(ii)
	4247	0.98	LysoPE 18:3; [M+H]+	[M+H]+	Glycerophospholipids	C23H43NO7P	476.277	476.28	B(ii)
	10338	6.01	MGDG 34:1; MGDG(16:0/18:1); [M+NH4]+	[M+NH4]+	Glycerolipids	C43H84NO10	774.6090	774.61	B(ii)
	10276	5.54	MGDG 34:2; MGDG(16:0/18:2); [M+NH4]+	[M+NH4]+	Glycerolipids	C43H82NO10	772.593	772.594	B(ii)
	10226	5.12	MGDG 34:3; MGDG(16:0/18:3); [M+NH4]+	[M+NH4]+	Glycerolipids	C43H80NO10	770.578	770.58	B(ii)
	10164	4.87	MGDG 34:4; MGDG(16:1/18:3); [M+NH4]+	[M+NH4]+	Glycerolipids	C43H78NO10	768.562	768.564	B(ii)
	10166	4.63	MGDG 34:4; MGDG(16:1/18:3); [M+NH4]+	[M+NH4]+	Glycerolipids	C43H78NO10	768.562	768.563	B(ii)
	9966	3.92	MGDG 34:6; MGDG(16:3/18:3); [M+NH4]+	[M+NH4]+	Glycerolipids	C43H74NO10	764.531	764.536	B(ii)
	11187	5.64	MGDG 36:3; MGDG(18:0/18:3); [M+NH4]+	[M+NH4]+	Glycerolipids	C45H84NO10	798.61	798.615	B(ii)
	11191	5.55	MGDG 36:3; MGDG(18:1/18:2); [M+NH4]+	[M+NH4]+	Glycerolipids	C45H84NO10	798.61	798.62	B(ii)
	11124	5.13	MGDG 36:4; MGDG(18:2/18:2); [M+NH4]+	[M+H]+	Glycerolipids	C45H82NO10	796.593	796.596	B(ii)
	10983	4.76	MGDG 36:6; MGDG(18:2/18:4); [M+NH4]+	[M+NH4]+	Glycerolipids	C45H78NO10	792.5620	792.563	B(ii)
	10976	3.54	MGDG 36:6; MGDG(18:3/18:3); [M+NH4]+	[M+NH4]+	Glycerolipids	C45H78NO10	792.5620	792.552	B(ii)
	10978	5.15	MGDG 36:6; MGDG(18:3/18:3); [M+NH4]+	[M+NH4]+	Glycerolipids	C45H78NO10	792.5620	792.561	B(ii)
	10979	3.97	MGDG 36:6; MGDG(18:3/18:3); [M+NH4]+	[M+NH4]+	Glycerolipids	C45H78NO10	792.5620	792.561	B(ii)
	10981	4.13	MGDG 36:6; MGDG(18:3/18:3); [M+NH4]+	[M+NH4]+	Glycerolipids	C45H78NO10	792.5620	792.562	B(ii)
	10984	4.6	MGDG 36:6; MGDG(18:3/18:3); [M+NH4]+	[M+NH4]+	Glycerolipids	C45H78NO10	792.5620	792.562	B(ii)
	10985	4.97	MGDG 36:6; MGDG(18:3/18:3); [M+NH4]+	[M]+	Glycerolipids	C45H78NO10	792.5620	792.561	B(ii)
	10986	4.26	MGDG 36:6; MGDG(18:3/18:3); [M+NH4]+	[M+H]+	Glycerolipids	C45H78NO10	792.5620	792.564	B(ii)
	10987	5.4	MGDG 36:6; MGDG(18:3/18:3); [M+NH4]+	[M+H]+	Glycerolipids	C45H78NO10	792.5620	792.564	B(ii)
	10918	4.14	MGDG 36:7; MGDG(18:3/18:4); [M+NH4]+	[M+NH4]+	Glycerolipids	C45H76NO10	790.546	790.546	B(ii)
	12194	6.5	MGDG 38:1; MGDG(16:0/22:1); [M+NH4]+	[M+NH4]+	Glycerolipids	C47H92NO10	830.672	830.672	B(ii)
	11977	5.27	MGDG 38:5; MGDG(20:2/18:3); [M+NH4]+	[M+NH4]+	Glycerolipids	C47H84NO10	822.61	822.61	B(ii)
	11919	4.83	MGDG 38:6; MGDG(18:3/20:3); [M+NH4]+	[M+NH4]+	Glycerolipids	C47H82NO10	820.594	820.593	B(ii)
	7257	3.53	PC (25:0) [M+H]+ iSTD_FCTBVSCBBWKZML-WJOKGBTCSA-N	[M+H]+	Glycerophospholipids	C33H67NO8P	636.46	636.467	B(ii)
	8584	4.85	PC (30:0) [M+H]+_RFVFQQWKPSOBED-PSXMRANNSA-N	[M+H]+	Glycerophospholipids	C38H77NO8P	706.538	706.53	B(ii)
	9041	5.43	PC (32:0) [M+H]+_KILNVBDSWZSGLL-KXQOOQHDSA-N	[M+H]+	Glycerophospholipids	C40H81NO8P	734.569	734.57	B(ii)
	9003	4.95	PC (32:1) [M+H]+_QIBZFHLFHCIUOT-NPBIGWJUSA-N	[M+H]+	Glycerophospholipids	C40H79NO8P	732.554	732.554	B(ii)
	8968	4.47	PC (32:2) [M+H]+_GPWHCUUIQMGELX-VHQDNGOZSA-N	[M+H]+	Glycerophospholipids	C40H77NO8P	730.538	730.538	B(ii)
	9903	6.08	PC (34:0) [M+H]+_PZNPLUBHRSSFHT-RRHRGVEJSA-N	[M+H]+	Glycerophospholipids	C42H85NO8P	762.601	762.6	B(ii)
	9817	5.51	PC (34:1) [M+H]+_WTJKGGKOPKCXLL-VYOBOKEXSA-N	[M+H]+	Glycerophospholipids	C42H83NO8P	760.585	760.586	B(ii)
	9752	5	PC (34:2) [M+H]+_JLPULHDHAOZNQI-ZTIMHPMXSA-N	[M+H]+	Glycerophospholipids	C42H81NO8P	758.5694	758.569	B(ii)
	10480	5.04	PC (34:2) [M+Na]+_JLPULHDHAOZNQI-ZTIMHPMXSA-N	[M+Na]+	Glycerophospholipids	C42H80NNaO8	780.551	780.553	B(ii)
	10491	4.99	PC (34:2) [M+Na]+_JLPULHDHAOZNQI-ZTIMHPMXSA-N	[M+Na]+	Glycerophospholipids	C42H80NNaO8	780.551	780.568	B(ii)
	9681	4.44	PC (34:4) [M+H]+_YWDDIWXKFJEMKF-JTZVLWBESA-N	[M+H]+	Glycerophospholipids	C42H77NO8P	754.538	754.541	B(ii)
	10833	6.14	PC (36:1) [M+H]+_ATHVAWFAEPLPPQ-VRDBWYNSSA-N	[M+H]+	Glycerophospholipids	C44H87NO8P	788.616	788.617	B(ii)
	10728	5.66	PC (36:2) [M+H]+_SNKAWJBJQDLSFF-NVKMUCNASA-N	[M+H]+	Glycerophospholipids	C44H85NO8P	786.601	786.602	B(ii)
	10729	5.7	PC (36:2) [M+H]+_SNKAWJBJQDLSFF-NVKMUCNASA-N	[M+H]+	Glycerophospholipids	C44H85NO8P	786.601	786.602	B(ii)
	10659	5.15	PC (36:3) A [M+H]+_BXRLDROZWDUSGM-ZRYFCQOPSA-N	[M+H]+	Glycerophospholipids	C44H83NO8P	784.585	784.588	B(ii)
	10573	4.93	PC (36:4) B [M+H]+_IIZPXYDJLKNOIY-JXPKJXOSSA-N	[M+H]+	Glycerophospholipids	C44H81NO8P	782.569	782.58	B(ii)
	10568	5.51	PC (36:4) C [M+H]+_IIZPXYDJLKNOIY-JXPKJXOSSA-N	[M+H]+	Glycerophospholipids	C44H81NO8P	782.569	782.576	B(ii)
	10575	5.53	PC (36:4) C [M+H]+_IIZPXYDJLKNOIY-JXPKJXOSSA-N	[M+H]+	Glycerophospholipids	C44H81NO8P	782.569	782.594	B(ii)
	10487	4.59	PC (36:5) B [M+H]+_SUZYROYNFNQALJ-MHEIZRSESA-N	[M+H]+	Glycerophospholipids	C44H79NO8P	780.554	780.562	B(ii)
	11739	6.22	PC (38:2) [M+H]+_KXXLFCAPKGRXBT-FMJYHZMHSA-N	[M+H]+	Glycerophospholipids	C46H89NO8P	814.632	814.633	B(ii)
	11662	5.76	PC (38:3) [M+H]+_KNNHXKQRTYEWCA-HYYWERRFSA-N	[M+H]+	Glycerophospholipids	C46H87NO8P	812.616	812.62	B(ii)
	11602	5.57	PC (38:4) A [M+H]+_PSVRFUPOQYJOOZ-QNPWAGBNSA-N	[M+H]+	Glycerophospholipids	C46H85NO8P	810.601	810.609	B(ii)
	11551	4.98	PC (38:5) A [M+H]+_SUACBSWYGWBPFC-GPUJSUHJSA-N	[M+H]+	Glycerophospholipids	C46H83NO8P	808.585	808.595	B(ii)
	12324	5.37	PC (40:6) B [M+H]+_TYRTWVKQVGNGSZ-RGBTVBCDSA-N	[M+H]+	Glycerophospholipids	C48H85NO8P	834.601	834.595	B(ii)
	9756	5.39	PC 34:2; PC(16:0/18:2); [M+H]+	[M+H]+	Glycerophospholipids	C42H81NO8P	758.5694	758.572	B(ii)
	9711	4.69	PC 34:3; PC(16:0/18:3); [M+H]+	[M+H]+	Glycerophospholipids	C42H79NO8P	756.554	756.559	B(ii)
	10484	4.28	PC 36:5; PC(18:2/18:3); [M+H]+	[M+H]+	Glycerophospholipids	C44H79NO8P	780.554	780.558	B(ii)
	10485	4.44	PC 36:5; PC(18:2/18:3); [M+H]+	[M+H]+	Glycerophospholipids	C44H79NO8P	780.554	780.561	B(ii)
	10419	4.61	PC 36:6; PC(18:2/18:4); [M+H]+	[M+H]+	Glycerophospholipids	C44H77NO8P	778.538	778.537	B(ii)
	10420	3.94	PC 36:6; PC(18:3/18:3); [M+H]+	[M+H]+	Glycerophospholipids	C44H77NO8P	778.538	778.54	B(ii)
	10421	4.09	PC 36:6; PC(18:3/18:3); [M+H]+	[M+H]+	Glycerophospholipids	C44H77NO8P	778.538	778.546	B(ii)
	11601	5.21	PC 38:4; PC(18:2/20:2); [M+H]+	[M+H]+	Glycerophospholipids	C46H85NO8P	810.601	810.602	B(ii)
	11549	4.79	PC 38:5; PC(20:2/18:3); [M+H]+	[M+H]+	Glycerophospholipids	C46H83NO8P	808.585	808.591	B(ii)
	13157	7.21	PC 42:3; PC(16:1/26:2); [M+H]+	[M+H]+	Glycerophospholipids	C50H95NO8P	868.6790	868.69	B(ii)
	14412	8.27	PC 44:2; PC(22:1/22:1); [M+H]+	[M+H]+	Glycerophospholipids	C52H101NO8P	898.726	898.729	B(ii)
	8827	6.26	PE (17:0/17:0) [M+H]+ iSTD_YSFFAUPDXKTJMR-DIPNUNPCSA-N	[M+H]+	Glycerophospholipids	C39H79NO8P	720.554	720.554	B(ii)
	8743	5.2	PE (34:2) [M+H]+_HBZNVZIRJWODIB-NHCUFCNUSA-N	[M+H]+	Glycerophospholipids	C39H75NO8P	716.523	716.524	B(ii)
	8781	5.17	PE 34:1; PE(16:0/18:1); [M+H]+	[M+H]+	Glycerophospholipids	C39H77NO8P	718.538	718.534	B(ii)
	8670	4.6	PE 34:4; PE(16:1/18:3); [M+H]+	[M+H]+	Glycerophospholipids	C39H71NO8P	712.491	712.492	B(ii)
	9183	5.38	PE 36:2; PE(18:0/18:2); [M+H]+	[M+H]+	Glycerophospholipids	C41H79NO8P	744.5538	744.559	B(ii)
	9136	5.41	PE 36:3; PE(18:0/18:3); [M+H]+	[M+H]+	Glycerophospholipids	C41H77NO8P	742.538	742.542	B(ii)
	9075	4.42	PE 36:5; PE(18:2/18:3); [M+H]+	[M+H]+	Glycerophospholipids	C41H73NO8P	738.507	738.507	B(ii)
	9056	4.06	PE 36:6; PE(18:3/18:3); [M+H]+	[M+H]+	Glycerophospholipids	C41H71NO8P	736.4912	736.492	B(ii)
	9875	3.27	PE 38:7; PE(22:3/16:4); [M+H]+	[M+H]+	Glycerophospholipids	C43H73NO8P	762.507	762.494	B(ii)
	12078	7.36	PE 42:3; PE(26:0/16:3); [M+H]+	[M+H]+	Glycerophospholipids	C47H89NO8P	826.632	826.637	B(ii)
	12842	8.42	PE 44:2; PE(22:1/22:1); [M+H]+	[M+H]+	Glycerophospholipids	C49H95NO8P	856.679	856.68	B(ii)
	9110	5.01	PG 32:0; PG(16:0/16:0); [M+NH4]+	[M+NH4]+	Glycerophospholipids	C38H79NO10P	740.544	740.544	B(ii)
	9081	4.8	PG 32:1; PG(16:0/16:1); [M+NH4]+	[M+NH4]+	Glycerophospholipids	C38H77NO10P	738.528	738.529	B(ii)
	9970	4.63	PG 34:2; PG(16:0/18:2); [M+NH4]+	[M+NH4]+	Glycerophospholipids	C40H79NO10P	764.544	764.545	B(ii)
	9881	4.27	PG 34:3; PG(16:0/18:3); [M+NH4]+	[M+NH4]+	Glycerophospholipids	C40H77NO10P	762.528	762.53	B(ii)
	9811	4.1	PG 34:4; PG(16:0/18:4); [M+NH4]+	[M]+	Glycerophospholipids	C40H75NO10P	760.512	760.514	B(ii)
	9809	3.29	PG 34:4; PG(16:1/18:3); [M+NH4]+	[M+H]+	Glycerophospholipids	C40H75NO10P	760.512	760.511	B(ii)
	9746	3.19	PG 34:5; PG(16:1/18:4); [M+NH4]+	[M+NH4]+	Glycerophospholipids	C40H73NO10P	758.4967	758.497	B(ii)
	10649	3.7	PG 36:6; PG(18:3/18:3); [M+NH4]+	[M+NH4]+	Glycerophospholipids	C42H75NO10P	784.512	784.515	B(ii)
	10564	3.58	PG 36:7; PG(18:3/18:4); [M+NH4]+	[M+NH4]+	Glycerophospholipids	C42H73NO10P	782.497	782.5	B(ii)
	13333	6.98	PS 42:2; PS(24:0/18:2); [M+H]+	[M+NH4]+	Glycerophospholipids	C48H91NO10P	872.638	872.628	B(ii)
	8767	5.08	SM (d35:1) [M+H]+ iSTD_YMQZQHIESOAPQH-JXGHDCMNSA-N	[M+H]+	Sphingolipids	C40H82N2O6P	717.591	717.591	B(ii)
	1905	1.03	Sphingosine (d17:1) [M+H]+ iSTD_RBEJCQPPFCKTRZ-LHMZYYNSSA-N	[M+H]+	Sphingolipids	C17H36NO2	286.274	286.274	B(ii)
	11589	4.37	SQDG 32:1; SQDG(16:0/16:1); [M+NH4]+	[M+NH4]+	Glycerolipids	C41H80NO12S	810.54	810.547	B(ii)
	12417	4.81	SQDG 34:1; SQDG(16:0/18:1); [M+NH4]+	[M+NH4]+	Glycerolipids	C43H84NO12S	838.571	838.574	B(ii)
	12319	4.04	SQDG 34:3; SQDG(16:0/18:3); [M+NH4]+	[M+NH4]+	Glycerolipids	C43H80NO12S	834.54	834.544	B(ii)
	12248	3.92	SQDG 34:4; SQDG(16:1/18:3); [M+NH4]+	[M+NH4]+	Glycerolipids	C43H78NO12S	832.524	832.53	B(ii)
	12980	4.6	SQDG 36:3; SQDG(18:0/18:3); [M+NH4]+	[M+NH4]+	Glycerolipids	C45H84NO12S	862.571	862.572	B(ii)
	12887	3.88	SQDG 36:5; SQDG(18:2/18:3); [M+NH4]+	[M+NH4]+	Glycerolipids	C45H80NO12S	858.54	858.542	B(ii)
	13916	3.91	SQDG 38:6; SQDG(18:3/20:3); [M+NH4]+	[M+NH4]+	Glycerolipids	C47H82NO12S	884.556	884.557	B(ii)
	11656	4.75	SQDG 32:0; SQDG(16:0/16:0); [M+NH4]+	[M+NH4]+	Glycerolipids	C41H82NO12S	812.555	812.557	B(ii)
	12937	4.12	SQDG 36:4; SQDG(18:2/18:2); [M+NH4]+	[M+NH4]+	Glycerolipids	C45H82NO12S	860.556	860.556	B(ii)
	9114	9.32	TG (14:0/14:0/14:0) [M+NH4]+_DUXYWXYOBMKGIN-UHFFFAOYSA-N	[M+NH4]+	Glycerolipids	C45H90NO6	740.6763	740.678	B(ii)
	13429	10.9	TG (17:0/17:1/17:0) [M+Na]+ d5 iSTD_OWYYELCHNALRQZ-ADIIQMQPSA-N	[M+Na]+	Glycerolipids	C54H97D5NaO6	874.788	874.788	B(ii)
	13204	10.9	TG (17:0/17:1/17:0) [M+NH4]+ d5 iSTD_OWYYELCHNALRQZ-ADIIQMQPSA-N	[M+NH4]+	Glycerolipids	C54H101D5NO6	869.833	869.833	B(ii)
	10256	9.44	TG (44:1) [M+Na]+_OUKDNADVOQVFAR-NBTXLFQMSA-N	[M+Na]+	Glycerolipids	C47H88NaO6	771.647	771.646	B(ii)
	11133	10.26	TG (46:0) [M+NH4]+_JWVXCFSNEOMSHH-UHFFFAOYSA-N	[M+NH4]+	Glycerolipids	C49H98NO6	796.739	796.739	B(ii)
	11232	9.88	TG (46:1) [M+Na]+_RSDIQTNCDWUNDP-VHXPQNKSSA-N	[M+Na]+	Glycerolipids	C49H92NaO6	799.679	799.68	B(ii)
	11061	9.87	TG (46:1) [M+NH4]+_RSDIQTNCDWUNDP-VHXPQNKSSA-N	[M+NH4]+	Glycerolipids	C49H96NO6	794.723	794.723	B(ii)
	11164	9.52	TG (46:2) [M+Na]+_XUEMVUXNOCIHLG-MOFPORNTSA-N	[M+Na]+	Glycerolipids	C49H90NaO6	797.663	797.664	B(ii)
	11001	9.51	TG (46:2) [M+NH4]+_XUEMVUXNOCIHLG-MOFPORNTSA-N	[M+NH4]+	Glycerolipids	C49H94NO6	792.708	792.707	B(ii)
	12173	10.69	TG (48:0) [M+Na]+_PVNIQBQSYATKKL-UHFFFAOYSA-N	[M+Na]+	Glycerolipids	C51H98NaO6	829.726	829.733	B(ii)
	12031	10.68	TG (48:0) [M+NH4]+_PVNIQBQSYATKKL-UHFFFAOYSA-N	[M+NH4]+	Glycerolipids	C51H102NO6	824.77	824.771	B(ii)
	12118	10.33	TG (48:1) [M+Na]+_FEKLSEFRUGWUOS-DLOIZKPKSA-N	[M+Na]+	Glycerolipids	C51H96NaO6	827.71	827.713	B(ii)
	11987	10.31	TG (48:1) [M+NH4]+_FEKLSEFRUGWUOS-DLOIZKPKSA-N	[M+NH4]+	Glycerolipids	C51H100NO6	822.755	822.755	B(ii)
	12057	9.95	TG (48:2) [M+Na]+_RUOVJPPUXXFZPC-YZEIBMOJSA-N	[M+Na]+	Glycerolipids	C51H94NaO6	825.694	825.699	B(ii)
	11928	9.95	TG (48:2) [M+NH4]+_RUOVJPPUXXFZPC-YZEIBMOJSA-N	[M+NH4]+	Glycerolipids	C51H98NO6	820.739	820.739	B(ii)
	12757	11.1	TG (50:0) [M+NH4]+_MARPCPMDFOPPJX-UHFFFAOYSA-N	[M+NH4]+	Glycerolipids	C53H106NO6	852.802	852.801	B(ii)
	12665	10.24	TG (50:2) [M+NH4]+_QEZWFCZNHWUARW-XQCAQTCHSA-N	[M+NH4]+	Glycerolipids	C53H102NO6	848.77	848.774	B(ii)
	12578	9.55	TG (50:4) [M+NH4]+_PVMBAGXWHHZKFP-JMPJWMFJSA-N	[M+NH4]+	Glycerolipids	C53H98NO6	844.739	844.738	B(ii)
	12581	9.6	TG (50:4) [M+NH4]+_PVMBAGXWHHZKFP-JMPJWMFJSA-N	[M+NH4]+	Glycerolipids	C53H98NO6	844.739	844.742	B(ii)
	12536	9.2	TG (50:5) [M+NH4]+_AFTBPUXZTDLRSP-UDQIKIEDSA-N	[M+NH4]+	Glycerolipids	C53H96NO6	842.723	842.724	B(ii)
	13656	11.44	TG (52:0) [M+NH4]+_SDNYRTVJOFMYIW-OIVUAWODSA-N	[M+NH4]+	Glycerolipids	C55H110NO6	880.833	880.833	B(ii)
	13582	10.39	TG (52:3) [M+Na]+_DQXQIWIQYYEGLG-MMWLGPPDSA-N	[M+Na]+	Glycerolipids	C55H100NaO6	879.7412	879.743	B(ii)
	13431	10.37	TG (52:3) [M+NH4]+_DQXQIWIQYYEGLG-MMWLGPPDSA-N	[M+NH4]+	Glycerolipids	C55H104NO6	874.786	874.787	B(ii)
	13536	10.01	TG (52:4) [M+Na]+_WHSWXEYWNPTUPW-HNJDVRDNSA-N	[M+Na]+	Glycerolipids	C55H98NaO6	877.726	877.727	B(ii)
	13340	10.01	TG (52:4) [M+NH4]+_WHSWXEYWNPTUPW-HNJDVRDNSA-N	[M+NH4]+	Glycerolipids	C55H102NO6	872.77	872.771	B(ii)
	13465	9.64	TG (52:5) [M+Na]+_CQZAAIKPSLHIBC-KDJOUNIJSA-N	[M+Na]+	Glycerolipids	C55H96NaO6	875.71	875.713	B(ii)
	13236	9.64	TG (52:5) [M+NH4]+_CQZAAIKPSLHIBC-KDJOUNIJSA-N	[M+NH4]+	Glycerolipids	C55H100NO6	870.755	870.756	B(ii)
	13384	9.24	TG (52:6) [M+Na]+_SSOSFUDNINFYLJ-KIYGNKBKSA-N	[M+Na]+	Glycerolipids	C55H94NaO6	873.694	873.691	B(ii)
	14752	10.75	TG (54:3) [M+Na]+_PHYFQTYBJUILEZ-IUPFWZBJSA-N	[M+Na]+	Glycerolipids	C57H104NaO6	907.773	907.77	B(ii)
	14572	10.76	TG (54:3) [M+NH4]+_PHYFQTYBJUILEZ-IUPFWZBJSA-N	[M+NH4]+	Glycerolipids	C57H108NO6	902.817	902.818	B(ii)
	14678	10.48	TG (54:4) [M+Na]+_BRLGHZXETDWABO-NOFIOOQLSA-N	[M+Na]+	Glycerolipids	C57H102NaO6	905.757	905.758	B(ii)
	14679	10.4	TG (54:4) [M+Na]+_BRLGHZXETDWABO-NOFIOOQLSA-N	[M+Na]+	Glycerolipids	C57H102NaO6	905.757	905.758	B(ii)
	14608	10.28	TG (54:5) [M+Na]+_VVEBTVMJPTZDHO-YQFZQLSNSA-N	[M+Na]+	Glycerolipids	C57H100NaO6	903.741	903.744	B(ii)
	14609	10.11	TG (54:5) [M+Na]+_VVEBTVMJPTZDHO-YQFZQLSNSA-N	[M+Na]+	Glycerolipids	C57H100NaO6	903.741	903.743	B(ii)
	14421	10.24	TG (54:5) [M+NH4]+_OEJXMJPFOHYSIU-GRLFFVHSSA-N	[M+NH4]+	Glycerolipids	C57H104NO6	898.786	898.788	B(ii)
	14532	9.68	TG (54:6) [M+Na]+_HBOQXIRUPVQLKX-BBWANDEASA-N	[M+Na]+	Glycerolipids	C57H98NaO6	901.726	901.727	B(ii)
	14534	9.83	TG (54:6) [M+Na]+_HBOQXIRUPVQLKX-BBWANDEASA-N	[M+Na]+	Glycerolipids	C57H98NaO6	901.726	901.727	B(ii)
	14536	9.86	TG (54:6) [M+Na]+_HBOQXIRUPVQLKX-BBWANDEASA-N	[M+Na]+	Glycerolipids	C57H98NaO6	901.726	901.733	B(ii)
	14353	9.69	TG (54:6) [M+NH4]+_CDNDFDKFZBPPFW-AXJGXPKFSA-N	[M+NH4]+	Glycerolipids	C57H102NO6	896.77	896.771	B(ii)
	14354	9.8	TG (54:6) [M+NH4]+_CDNDFDKFZBPPFW-AXJGXPKFSA-N	[M+NH4]+	Glycerolipids	C57H102NO6	896.77	896.77	B(ii)
	14355	9.89	TG (54:6) [M+NH4]+_CDNDFDKFZBPPFW-AXJGXPKFSA-N	[M+NH4]+	Glycerolipids	C57H102NO6	896.77	896.771	B(ii)
	14381	8.88	TG (54:8) [M+Na]+_BMPVTDWOWBNPJU-NYRSPQLFSA-N	[M+Na]+	Glycerolipids	C57H94NaO6	897.694	897.696	B(ii)
	14212	8.93	TG (54:8) [M+NH4]+_BMPVTDWOWBNPJU-NYRSPQLFSA-N	[M+NH4]+	Glycerolipids	C57H98NO6	892.739	892.741	B(ii)
	15397	11.2	TG (56:3) [M+NH4]+_QXMHHXQBBKDSSL-BAQZNRHJSA-N	[M+NH4]+	Glycerolipids	C59H112NO6	930.848	930.849	B(ii)
	15317	10.68	TG (56:5) [M+NH4]+_UHEJWASONFIROS-YPSHDQQVSA-N	[M+NH4]+	Glycerolipids	C59H108NO6	926.817	926.819	B(ii)
	15268	10.27	TG (56:6) [M+NH4]+_ZTNDRFCABXFVMY-WJTCTALZSA-N	[M+NH4]+	Glycerolipids	C59H106NO6	924.802	924.801	B(ii)
	15208	9.88	TG (56:7) [M+NH4]+_DODZUDCYRVWEOJ-GKZBLMSTSA-N	[M+NH4]+	Glycerolipids	C59H104NO6	922.786	922.786	B(ii)
	15999	10.59	TG (58:6) [M+NH4]+_GSNFRUMSEHHPSY-LCXCSEBNSA-N	[M+NH4]+	Glycerolipids	C61H110NO6	952.833	952.837	B(ii)
	10935	9.19	TG 46:3; TG(12:0/16:0/18:3); [M+NH4]+	[M+NH4]+	Glycerolipids	C49H92NO6	790.692	790.694	B(ii)
	11089	8.52	TG 46:3; TG(12:1/12:1/22:1); [M+Na]+	[M+Na]+	Glycerolipids	C49H88NaO6	795.647	795.629	B(ii)
	11872	9.63	TG 48:3; TG(14:0/16:0/18:3); [M+NH4]+	[M+NH4]+	Glycerolipids	C51H96NO6	818.723	818.724	B(ii)
	11748	8.65	TG 48:5; TG(12:0/18:2/18:3); [M+NH4]+	[M+NH4]+	Glycerolipids	C51H92NO6	814.692	814.692	B(ii)
	11672	8.27	TG 48:6; TG(12:0/18:3/18:3); [M+NH4]+	[M+NH4]+	Glycerolipids	C51H90NO6	812.676	812.675	B(ii)
	12708	10.88	TG 50:1; TG(16:0/16:0/18:1); [M+NH4]+	[M+NH4]+	Glycerolipids	C53H104NO6	850.786	850.787	B(ii)
	12778	10.38	TG 50:2; TG(16:0/16:0/18:2); [M+Na]+	[M+Na]+	Glycerolipids	C53H98NaO6	853.726	853.729	B(ii)
	12664	10.5	TG 50:2; TG(16:0/16:0/18:2); [M+NH4]+	[M+NH4]+	Glycerolipids	C53H102NO6	848.77	848.771	B(ii)
	12666	10.37	TG 50:2; TG(16:0/16:0/18:2); [M+NH4]+	[M+NH4]+	Glycerolipids	C53H102NO6	848.77	848.771	B(ii)
	12726	9.42	TG 50:3; TG(12:1/16:0/22:2); [M+Na]+	[M+H]+	Glycerolipids	C53H96NaO6	851.71	851.737	B(ii)
	12617	10.07	TG 50:3; TG(16:0/16:0/18:3); [M+NH4]+	[M+NH4]+	Glycerolipids	C53H100NO6	846.755	846.755	B(ii)
	12618	10.18	TG 50:3; TG(16:0/16:0/18:3); [M+NH4]+	[M+NH4]+	Glycerolipids	C53H100NO6	846.755	846.756	B(ii)
	13562	11.16	TG 52:1; TG(16:0/18:0/18:1); [M+NH4]+	[M+NH4]+	Glycerolipids	C55H108NO6	878.817	878.818	B(ii)
	13734	10.8	TG 52:2; TG(16:0/18:1/18:1); [M+Na]+	[M+Na]+	Glycerolipids	C55H102NaO6	881.757	881.766	B(ii)
	13510	10.9	TG 52:2; TG(16:0/18:1/18:1); [M+NH4]+	[M+NH4]+	Glycerolipids	C55H106NO6	876.8015	876.8	B(ii)
	13511	10.79	TG 52:2; TG(16:0/18:1/18:1); [M+NH4]+	[M+NH4]+	Glycerolipids	C55H106NO6	876.8015	876.803	B(ii)
	13426	10.55	TG 52:3; TG(16:0/18:1/18:2); [M+NH4]+	[M+NH4]+	Glycerolipids	C55H104NO6	874.786	874.787	B(ii)
	13428	10.43	TG 52:3; TG(16:0/18:1/18:2); [M+NH4]+	[M+NH4]+	Glycerolipids	C55H104NO6	874.786	874.786	B(ii)
	13533	10.07	TG 52:4; TG(16:0/18:2/18:2); [M+Na]+	[M+Na]+	Glycerolipids	C55H98NaO6	877.726	877.727	B(ii)
	13339	10.17	TG 52:4; TG(16:0/18:2/18:2); [M+NH4]+	[M+NH4]+	Glycerolipids	C55H102NO6	872.77	872.771	B(ii)
	13341	10.07	TG 52:4; TG(16:0/18:2/18:2); [M+NH4]+	[M+NH4]+	Glycerolipids	C55H102NO6	872.77	872.771	B(ii)
	13468	9.7	TG 52:5; TG(16:0/16:0/20:5); [M+Na]+	[M+Na]+	Glycerolipids	C55H96NaO6	875.71	875.712	B(ii)
	13234	9.7	TG 52:5; TG(16:0/18:2/18:3); [M+NH4]+	[M+NH4]+	Glycerolipids	C55H100NO6	870.755	870.755	B(ii)
	13235	9.81	TG 52:5; TG(16:0/18:2/18:3); [M+NH4]+	[M+NH4]+	Glycerolipids	C55H100NO6	870.755	870.756	B(ii)
	13385	9.31	TG 52:6; TG(16:0/18:3/18:3); [M+Na]+	[M+Na]+	Glycerolipids	C55H94NaO6	873.694	873.693	B(ii)
	13168	9.31	TG 52:6; TG(16:0/18:3/18:3); [M+NH4]+	[M+NH4]+	Glycerolipids	C55H98NO6	868.739	868.741	B(ii)
	13170	9.43	TG 52:6; TG(16:0/18:3/18:3); [M+NH4]+	[M+NH4]+	Glycerolipids	C55H98NO6	868.739	868.74	B(ii)
	14717	11.42	TG 54:1; TG(18:0/18:0/18:1); [M+NH4]+	[M+NH4]+	Glycerolipids	C57H112NO6	906.8484	906.85	B(ii)
	14647	11.17	TG 54:2; TG(18:0/18:1/18:1); [M+NH4]+	[M+NH4]+	Glycerolipids	C57H110NO6	904.833	904.833	B(ii)
	14493	10.61	TG 54:4; TG(18:1/18:1/18:2); [M+NH4]+	[M+NH4]+	Glycerolipids	C57H106NO6	900.802	900.802	B(ii)
	14494	10.42	TG 54:4; TG(18:1/18:1/18:2); [M+NH4]+	[M+NH4]+	Glycerolipids	C57H106NO6	900.802	900.802	B(ii)
	14423	10.05	TG 54:5; TG(18:1/18:2/18:2); [M+NH4]+	[M+NH4]+	Glycerolipids	C57H104NO6	898.786	898.787	B(ii)
	14454	9.32	TG 54:7; TG(18:2/18:2/18:3); [M+Na]+	[M+Na]+	Glycerolipids	C57H96NaO6	899.71	899.712	B(ii)
	14284	9.32	TG 54:7; TG(18:2/18:2/18:3); [M+NH4]+	[M+NH4]+	Glycerolipids	C57H100NO6	894.755	894.757	B(ii)
	14285	9.42	TG 54:7; TG(18:2/18:2/18:3); [M+NH4]+	[M+NH4]+	Glycerolipids	C57H100NO6	894.755	894.758	B(ii)
	14380	9.03	TG 54:8; TG(14:2/20:3/20:3); [M+Na]+	[M+Na]+	Glycerolipids	C57H94NaO6	897.694	897.695	B(ii)
	14382	8.93	TG 54:8; TG(18:2/18:3/18:3); [M+Na]+	[M+Na]+	Glycerolipids	C57H94NaO6	897.694	897.697	B(ii)
	14211	9.02	TG 54:8; TG(18:2/18:3/18:3); [M+NH4]+	[M+NH4]+	Glycerolipids	C57H98NO6	892.739	892.741	B(ii)
	14312	8.54	TG 54:9; TG(18:3/18:3/18:3); [M+Na]+	[M+Na]+	Glycerolipids	C57H92NaO6	895.679	895.681	B(ii)
	14140	8.66	TG 54:9; TG(18:3/18:3/18:3); [M+NH4]+	[M+NH4]+	Glycerolipids	C57H96NO6	890.723	890.731	B(ii)
	15353	10.84	TG 56:4; TG(18:2/18:2/20:0); [M+NH4]+	[M+NH4]+	Glycerolipids	C59H110NO6	928.833	928.834	B(ii)
	15316	10.53	TG 56:5; TG(18:2/18:3/20:0); [M+NH4]+	[M+NH4]+	Glycerolipids	C59H108NO6	926.817	926.817	B(ii)
	15272	10.18	TG 56:6; TG(18:2/18:2/20:2); [M+NH4]+	[M+NH4]+	Glycerolipids	C59H106NO6	924.802	924.801	B(ii)
	15209	9.74	TG 56:7; TG(18:2/18:3/20:2); [M+NH4]+	[M+NH4]+	Glycerolipids	C59H104NO6	922.786	922.785	B(ii)
	15137	9.46	TG 56:8; TG(18:3/18:3/20:2); [M+NH4]+	[M+NH4]+	Glycerolipids	C59H102NO6	920.77	920.775	B(ii)
	15677	8.35	TG 58:15; TG(14:3/22:6/22:6); [M+Na]+	[M+Na]+	Glycerolipids	C60H102NaO6	939.648	939.642	B(ii)
